# Combined short and long-read sequencing reveals a complex transcriptomic architecture of African swine fever virus

**DOI:** 10.1101/2020.07.18.202820

**Authors:** Gábor Torma, Dóra Tombácz, Zsolt Csabai, Norbert Moldován, István Mészáros, Zoltán Zádori, Zsolt Boldogkői

## Abstract

African swine fever virus (ASFV) is a large DNA virus belonging to the *Asfarviridae* family. Despite its agricultural importance, little is known about the fundamental molecular mechanisms of this pathogen. Understanding of genetic regulation provides new insights into the virus pathogenicity, which can help prevent epidemics. Short-read sequencing (SRS) is able to produce a huge amount of high-precision sequencing reads for transcriptomic profiling, but it is inefficient for the comprehensive annotation of transcriptomes. Long-read sequencing (LRS) is able to overcome some of the limitations of SRS, but they also have drawbacks, such as low-coverage and high error rate. The limitations of the two approaches can be surmounted by the combined use of these techniques. In this study, we used Illumina SRS and Oxford Nanopore Technologies LRS platforms with multiple library preparation methods (amplified and direct cDNA sequencings and native RNA sequencing) for constructing the transcriptomic atlas of ASFV. This work identified a large number of novel genes, transcripts and RNA isoforms, and annotated the precise termini of previously described RNA molecules. In contrast to the current view that the ASFV transcripts are monocistronic, we detected a significant extent of polycistronism. A multifaceted meshwork of transcriptional overlaps is also discovered.
