## Supplementary table s1 for "Combined short and long-read sequencing reveals a complex transcriptomic architecture of African swine fever virus"

### Sheet: Overlap transcript
Supplementary Table S1. This Supplementary Table includes the lists of UTR lengths, uORFs, transcriptional overlaps BA71V deletions, and the Illumina RPKM and TPM values for the ASFV ORFs (RPKM: reads per kilobase pair per million mapped reads; TPM: transcript per kilobase million).
Overlap type	Transcript 1	Transcript 2	Overlap size			Type	Parallel	Convergent	Divergent	All
parallel	ASFV G ACD 00290-ASFV G ACD 00350-ASFV G ACD 00300	ASFV G ACD 00290-ASFV G ACD 00350--AT-L	433			All:	540	60	19	619
parallel	ASFV G ACD 00290-ASFV G ACD 00350-ASFV G ACD 00300	ASFV G ACD 00290-ASFV G ACD 00350	366			Average length:	595.289	319.35	325.053
parallel	ASFV G ACD 00290-ASFV G ACD 00350-ASFV G ACD 00300	ASFV G ACD 00290	338
parallel	ASFV G ACD 00290-ASFV G ACD 00350-ASFV G ACD 00300	ASFV G ACD 00350-ASFV G ACD 00300	601
parallel	ASFV G ACD 00290-ASFV G ACD 00350--AT-L	ASFV G ACD 00290-ASFV G ACD 00350	366
parallel	ASFV G ACD 00290-ASFV G ACD 00350--AT-L	ASFV G ACD 00290	338
parallel	ASFV G ACD 00290-ASFV G ACD 00350--AT-L	ASFV G ACD 00350-ASFV G ACD 00300	181
parallel	ASFV G ACD 00290-ASFV G ACD 00350--AT-L	ASFV G ACD 00350-AT-L2	181
parallel	ASFV G ACD 00290-ASFV G ACD 00350	ASFV G ACD 00290	338
parallel	ASFV G ACD 00290-ASFV G ACD 00350	ASFV G ACD 00350-ASFV G ACD 00300	114
parallel	ASFV G ACD 00290-ASFV G ACD 00350	ASFV G ACD 00350-AT-L2	114
parallel	ASFV G ACD 00290-ASFV G ACD 00350	ASFV G ACD 00350	114
parallel	ASFV G ACD 00290	ASFV G ACD 00350-ASFV G ACD 00300	86
parallel	ASFV G ACD 00290	ASFV G ACD 00350-AT-L2	86
parallel	ASFV G ACD 00290	ASFV G ACD 00350	86
parallel	ASFV G ACD 00350-ASFV G ACD 00300	ASFV G ACD 00350-AT-L2	181
parallel	ASFV G ACD 00350-ASFV G ACD 00300	ASFV G ACD 00350	114
parallel	ASFV G ACD 00350-AT-L2	ASFV G ACD 00350	114
parallel	QGV56997.1-ASFV G ACD 00320-ASFV G ACD 00330	QGV56997.1-ASFV G ACD 00320	316
parallel	QGV56997.1-ASFV G ACD 00320-ASFV G ACD 00330	ASFV G ACD 00330-X69R	418
parallel	QGV56997.1-ASFV G ACD 00320-ASFV G ACD 00330	ASFV G ACD 00320-ASFV G ACD 00330	648
parallel	QGV56997.1-ASFV G ACD 00320-ASFV G ACD 00330	ASFV G ACD 00330-AT-L	418
parallel	QGV56997.1-ASFV G ACD 00320-ASFV G ACD 00330	ASFV G ACD 00330	418
parallel	QGV56997.1-ASFV G ACD 00320-ASFV G ACD 00330	ASFV G ACD 00350-X69R	200
parallel	QGV56997.1-ASFV G ACD 00320-ASFV G ACD 00330	ASFV G ACD 00350-AT-L	200
parallel	QGV56997.1-ASFV G ACD 00320-ASFV G ACD 00330	ASFV G ACD 00350	200
parallel	QGV56997.1-ASFV G ACD 00320	ASFV G ACD 00330-X69R	13
parallel	QGV56997.1-ASFV G ACD 00320	ASFV G ACD 00320-ASFV G ACD 00330	217
parallel	QGV56997.1-ASFV G ACD 00320	ASFV G ACD 00330-AT-L	13
parallel	QGV56997.1-ASFV G ACD 00320	ASFV G ACD 00330	13
parallel	QGV56997.1-ASFV G ACD 00320	ASFV G ACD 00350-X69R	231
parallel	QGV56997.1-ASFV G ACD 00320	ASFV G ACD 00350-AT-L	231
parallel	QGV56997.1-ASFV G ACD 00320	ASFV G ACD 00350	231
parallel	ASFV G ACD 00320-ASFV G ACD 00330	ASFV G ACD 00330-X69R	418
parallel	ASFV G ACD 00320-ASFV G ACD 00330	ASFV G ACD 00330-AT-L	418
parallel	ASFV G ACD 00320-ASFV G ACD 00330	ASFV G ACD 00320	217
parallel	ASFV G ACD 00320-ASFV G ACD 00330	ASFV G ACD 00330	418
parallel	ASFV G ACD 00320-ASFV G ACD 00330	ASFV G ACD 00350-X69R	200
parallel	ASFV G ACD 00320-ASFV G ACD 00330	ASFV G ACD 00350-AT-L	200
parallel	ASFV G ACD 00320-ASFV G ACD 00330	ASFV G ACD 00350	200
parallel	ASFV G ACD 00330-X69R	X69R	242
parallel	ASFV G ACD 00330-X69R	ASFV G ACD 00330-AT-L	560
parallel	ASFV G ACD 00330-X69R	ASFV G ACD 00330	418
parallel	ASFV G ACD 00330-X69R	ASFV G ACD 00350-X69R	491
parallel	ASFV G ACD 00330-AT-L	ASFV G ACD 00330	418
parallel	ASFV G ACD 00330-AT-L	ASFV G ACD 00350-X69R	342
parallel	ASFV G ACD 00330-AT-L	ASFV G ACD 00350-AT-L	342
parallel	ASFV G ACD 00330	ASFV G ACD 00350-X69R	200
parallel	ASFV G ACD 00330	ASFV G ACD 00350-AT-L	200
parallel	ASFV G ACD 00330	ASFV G ACD 00350	200
parallel	ASFV G ACD 00350-X69R	ASFV G ACD 00350-AT-L	342
parallel	ASFV G ACD 00350-X69R	ASFV G ACD 00350	200
parallel	ASFV G ACD 00350-X69R	X69R	242
parallel	ASFV G ACD 00350-AT-L	ASFV G ACD 00350	200
parallel	ASFV G ACD 00350-AT-L	X69R	93
parallel	ASFV_G_ACD_00290-MGF 300.5-2R	ASFV_G_ACD_00290	239
parallel	ASFV_G_ACD_00290-MGF 300.5-2R	ASFV G ACD 00290-MGF 300.5-2R-MGF 300-2R	503
parallel	ASFV_G_ACD_00290-MGF 300.5-2R	MGF 300.5-2R	265
parallel	ASFV_G_ACD_00290	ASFV G ACD 00290-MGF 300.5-2R-MGF 300-2R	224
parallel	MGF 300-2R-L	MGF 300.5-2R-MGF 300-2R	670
parallel	MGF 300-2R-L	ASFV G ACD 00290-MGF 300.5-2R-MGF 300-2R	670
parallel	MGF 300-2R-L	MGF 300-2R	645
parallel	MGF 300.5-2R-MGF 300-2R	ASFV G ACD 00290-MGF 300.5-2R-MGF 300-2R	953
parallel	MGF 300.5-2R-MGF 300-2R	MGF 300-2R	645
parallel	MGF 300.5-2R-MGF 300-2R	MGF 300.5-2R	265
parallel	ASFV G ACD 00290-MGF 300.5-2R-MGF 300-2R	MGF 300-2R	645
parallel	MGF 505-3R	MGF 505-3R-MGF 505-4R	1022
parallel	MGF 505-4R	MGF 505-3R-MGF 505-4R	1533
parallel	MGF 505-4R	MGF 505-4R.13	339
parallel	MGF 505-3R-MGF 505-4R	MGF 505-4R.13	339
parallel	A104R-A240L-A118R	A151R-MGF 360-15R-L	590
parallel	A104R-A240L-A118R	A151R-MGF 360-15R-AT-L	339
parallel	A104R-A240L-A118R	A151R-MGF 360-15R	339
parallel	A104R-A240L-A118R	A151R-AT-L	339
parallel	A104R-A240L-A118R	A151R	339
parallel	A104R-A240L-A118R	A151R-AT-S	339
parallel	A104R-A240L-A118R	A151R-AT-S2	339
parallel	IG4-A151R-MGF 360-15R	A151R	122
parallel	IG4-A151R-MGF 360-15R	A151R-AT-S	97
parallel	IG4-A151R-MGF 360-15R	A151R-AT-S2	47
parallel	IG4-A151R-MGF 360-15R	A151R.3	47
parallel	MGF 360-15R-AT-L	A151R-MGF 360-15R-L	918
parallel	MGF 360-15R-AT-L	A151R-MGF 360-15R-AT-L	1026
parallel	A151R-MGF 360-15R-AT-L	A151R-MGF 360-15R	1623
parallel	A151R-MGF 360-15R-AT-L	A151R-AT-L	707
parallel	A151R-MGF 360-15R-AT-L	A151R	602
parallel	A151R-MGF 360-15R-AT-L	A151R-AT-S	577
parallel	A151R-MGF 360-15R-AT-L	A151R-AT-S2	527
parallel	A151R-MGF 360-15R-AT-L	nc-A151R	138
parallel	A151R-MGF 360-15R	MGF 360-15R	908
parallel	A151R-MGF 360-15R	A151R-AT-L	707
parallel	A151R-MGF 360-15R	A151R	602
parallel	A151R-MGF 360-15R	A151R-AT-S	577
parallel	A151R-MGF 360-15R	A151R-AT-S2	527
parallel	A151R-MGF 360-15R	nc-A151R	138
parallel	A151R-AT-L	A151R	602
parallel	A151R-AT-L	A151R-AT-S	577
parallel	A151R-AT-L	A151R-AT-S2	527
parallel	A151R-AT-L	nc-A151R	138
parallel	A151R	A151R-AT-S	577
parallel	A151R	A151R-AT-S2	527
parallel	A151R	nc-A151R	138
parallel	A151R-AT-S	A151R-AT-S2	527
parallel	A151R-AT-S	nc-A151R	138
parallel	A151R-AT-S2	nc-A151R	138
parallel	A151R-AT-S2	A151R.3	212
parallel	A137R	A137R.4	251
parallel	K205R-K78R-K196R-K145R	K205R	709
parallel	K205R-K78R-K196R-K145R	K205R-AT-S2	676
parallel	K205R-K78R-K196R-K145R	K205R-AT-S	650
parallel	K205R-K78R-K196R-K145R	K78R-K196R-K145R	1298
parallel	K205R-K78R-K196R-K145R	K145R-K421R	840
parallel	K205R-K78R-K196R-K145R	K145R	457
parallel	K205R	K205R-AT-S2	676
parallel	K205R	K205R-AT-S	650
parallel	K205R-AT-S2	K205R-AT-S	650
parallel	K205R-K78R	K205R-S	693
parallel	K205R-K78R	K205R-S-AT-S2	660
parallel	K205R-K78R	K205R-S-AT-S3	634
parallel	K205R-S	K205R-S-AT-S2	660
parallel	K205R-S	K205R-S-AT-S3	634
parallel	K205R-S-AT-S2	K205R-S-AT-S3	634
parallel	K78R-K196R-K145R	K145R-K421R	840
parallel	K78R-K196R-K145R	K145R	457
parallel	K145R-K421R	AS-K421R-EP1242L	507
parallel	EP152R-EP153R-AT-L	EP402R.2	152
parallel	EP152R-EP153R-AT-L	EP152R-EP153R	1072
parallel	EP152R-EP153R-AT-L	EP153R-EP402R	1316
parallel	EP152R-EP153R-AT-L	EP153R-AT-L	1316
parallel	EP152R-EP153R	EP153R-EP402R	728
parallel	EP152R-EP153R	EP153R-AT-L	728
parallel	EP152R-EP153R	EP153R	728
parallel	EP153R-EP402R	EP153R-AT-L	1316
parallel	EP153R-EP402R	EP153R	728
parallel	EP153R-EP402R	nc-EP152R-EP153R	395
parallel	EP153R-EP402R	EP402R.2	984
parallel	EP153R-AT-L	EP153R	728
parallel	EP153R-AT-L	nc-EP152R-EP153R	395
parallel	EP153R	nc-EP152R-EP153R	395
parallel	M448R-C129R	C129R	516
parallel	C122R-C257L-C475L-C315R	C122R-C257L	1614
parallel	C122R-C257L-C475L-C315R	C122R-AT-L2	1012
parallel	C122R-C257L-C475L-C315R	C122R-AT-L	848
parallel	C122R-C257L-C475L-C315R	C122R	677
parallel	C122R-C257L-C475L-C315R	C122R-C257L-AT-L	2219
parallel	C122R-C257L	C122R-AT-L2	1012
parallel	C122R-C257L	C122R-AT-L	848
parallel	C122R-C257L	C122R	677
parallel	C122R-C257L	C122R-C257L-AT-L	1594
parallel	C122R-AT-L2	C122R-AT-L	848
parallel	C122R-AT-L2	C122R	677
parallel	C122R-AT-L2	C122R-C257L-AT-L	992
parallel	C122R-AT-L	C122R	677
parallel	C122R-AT-L	C122R-C257L-AT-L	828
parallel	C122R	C122R-C257L-AT-L	657
parallel	CP530R-CP80R	CP80R-CP312R	1368
parallel	CP530R-CP80R	CP312R	1085
parallel	CP530R-CP80R	CP312R.6	469
parallel	CP80R-CP312R	CP312R	1085
parallel	CP80R-CP312R	CP312R.6	469
parallel	CP312R	CP312R.6	469
parallel	NP868R	D205R-D129L-L	1894
parallel	NP868R	D205R-AT-L2	461
parallel	NP868R	D205R-AT-L	461
parallel	NP868R	D205R-D129L	448
parallel	D205R-AT-L2	D205R-AT-L	896
parallel	D205R-AT-L2	D205R-D129L	955
parallel	D205R-AT-L	D205R-D129L	883
parallel	D205R-D129L	D205R-D129L-L	1581
parallel	H171R-H124R-H339R-H108R	H108R-H233R	894
parallel	H171R-H124R-H339R-H108R	H108R	700
parallel	E120R	EP296R-E111R-L	539
parallel	E120R	E120R-L	539
parallel	E120R	EP296R-E111R	179
parallel	E120R	EP296R	179
parallel	EP296R-E111R-L	E120R-L	1534
parallel	EP296R-E111R-L	EP296R-E111R	1245
parallel	E120R-L	EP296R-E111R	1174
parallel	E120R-L	EP296R	1174
parallel	EP296R-E111R	EP296R	1174
parallel	I73R-AT-L5	I73R-AT-L4	1018
parallel	I73R-AT-L5	I73R-AT-L2	600
parallel	I73R-AT-L5	I73-AT-L	509
parallel	I73R-AT-L5	I73R	418
parallel	I73R-AT-L5	I73R-AT-S	357
parallel	I73R-AT-L4	I73R-AT-L2	600
parallel	I73R-AT-L4	I73-AT-L	509
parallel	I73R-AT-L4	I73R	418
parallel	I73R-AT-L4	I73R-AT-S	357
parallel	I73R-AT-L2	I73-AT-L	509
parallel	I73R-AT-L2	I73R	418
parallel	I73R-AT-L2	I73R-AT-S	357
parallel	I73-AT-L	I73R	418
parallel	I73-AT-L	I73R-AT-S	357
parallel	I73R	I73R-AT-S	357
parallel	I73R	IG6-I73R-I329L	132
parallel	I73R-AT-S	IG6-I73R-I329L	74
parallel	I9R-I10L-L11L	I9R-AT-L2	791
parallel	I9R-I10L-L11L	I9R-AT-L	689
parallel	I9R-I10L-L11L	I9R	307
parallel	I9R-AT-L2	I9R-AT-L	689
parallel	I9R-AT-L2	I9R	307
parallel	I9R-AT-L	I9R	307
parallel	MGF 360-18R-DP71L-DP96R-ASFV G ACD.5 01940	DP96R-ASFV G ACD.5 01940	560
parallel	MGF 360-18R-DP71L-DP96R-ASFV G ACD.5 01940	MGF 360-18R-DP71L-DP96R-AT-L	1404
parallel	MGF 360-18R-DP71L-DP96R-ASFV G ACD.5 01940	MGF 360-18R-DP71L-DP96R	1318
parallel	MGF 360-18R-DP71L-DP96R-ASFV G ACD.5 01940	MGF 360-18R	728
parallel	MGF 360-18R-DP71L-DP96R-AT-L	DP96R-ASFV G ACD.5 01940	398
parallel	MGF 360-18R-DP71L-DP96R-AT-L	MGF 360-18R-DP71L-DP96R	1318
parallel	MGF 360-18R-DP71L-DP96R-AT-L	MGF 360-18R	728
parallel	MGF 360-18R-DP71L-DP96R-AT-L	DP96R-AT-L	398
parallel	MGF 360-18R-DP71L-DP96R	DP96R-ASFV G ACD.5 01940	312
parallel	MGF 360-18R-DP71L-DP96R	DP96R-AT-L	312
parallel	MGF 360-18R-DP71L-DP96R	MGF 360-18R	728
parallel	DP96R-AT-L	DP96R	312
parallel	DP96R-AT-L	DP96R-ASFV G ACD.5 01940	398
parallel	DP96R	DP96R-ASFV G ACD.5 01940	312
parallel	MGF 360-19Ra-MGF 360-19Rb	MGF 360-19Rb	248
parallel	L60L-L83L	L60L	586
parallel	MGF 110-2L-ASFV G ACD 00090-MGF 110-1L	MGF 110-3L-MGF 110-2L	185
parallel	MGF 110-2L-ASFV G ACD 00090-MGF 110-1L	MGF 110-2L	353
parallel	MGF 110-2L-ASFV G ACD 00090-MGF 110-1L	MGF 110-2L-L2	1628
parallel	MGF 110-2L-ASFV G ACD 00090-MGF 110-1L	MGF 110-2L-L	157
parallel	MGF 110-3L-MGF 110-2L	MGF 110-4L-MGF 110-3L	1568
parallel	MGF 110-3L-MGF 110-2L	MGF 110-2L-L2	658
parallel	MGF 110-3L-MGF 110-2L	MGF 110-2L-L	537
parallel	MGF 110-3L-MGF 110-2L	MGF 110-2L	353
parallel	MGF 110-2L-L2	MGF 110-3L-AT-L	88
parallel	MGF 110-2L-L2	MGF 110-4L-MGF 110-3L	1568
parallel	MGF 110-2L-L2	MGF 110-3L	88
parallel	MGF 110-2L-L2	MGF 110-2L-L	537
parallel	MGF 110-2L-L2	MGF 110-2L	353
parallel	MGF 110-2L-L2	MGF 110-3L-AT-S	88
parallel	MGF 110-2L-L	MGF 110-3L-AT-L	88
parallel	MGF 110-2L-L	MGF 110-3L.3-AT-L	658
parallel	MGF 110-2L-L	MGF 110-4L-MGF 110-3L	1568
parallel	MGF 110-2L-L	MGF 110-3L	88
parallel	MGF 110-2L-L	MGF 110-3L.3	658
parallel	MGF 110-2L-L	MGF 110-3L-AT-S	88
parallel	MGF 110-2L-L	MGF 110-2L	353
parallel	MGF 110-3L-AT-L2	MGF 110-3L-MGF 110-2L	519
parallel	MGF 110-3L-AT-L2	nc-MGF 110-3L-AT-S	154
parallel	MGF 110-3L-AT-L2	nc-MGF 110-3L	225
parallel	MGF 110-3L-AT-L2	MGF 110-3L-AT-L	497
parallel	MGF 110-3L-AT-L2	MGF 110-3L	47
parallel	MGF 110-3L-AT-L2	MGF 110-3L-AT-S	455
parallel	MGF 110-3L-AT-L2	MGF 110-4L-MGF 110-3L	127
parallel	MGF 110-3L-AT-L	MGF 110-3L	47
parallel	MGF 110-3L-AT-L	MGF 110-3L-AT-S	455
parallel	MGF 110-3L	MGF 110-3L-AT-S	455
parallel	MGF 110-3L	MGF 110-3L.3	248
parallel	nc-MGF 110-3L	MGF 110-3L-AT-L	225
parallel	nc-MGF 110-3L	MGF 110-3L	225
parallel	nc-MGF 110-3L	MGF 110-3L-AT-S	225
parallel	nc-MGF 110-3L-AT-S	nc-MGF 110-3L	154
parallel	nc-MGF 110-3L-AT-S	MGF 110-3L-AT-L	154
parallel	nc-MGF 110-3L-AT-S	MGF 110-3L	154
parallel	nc-MGF 110-3L-AT-S	MGF 110-3L-AT-S	154
parallel	MGF 110-5L-6L-MGF 110-4L	MGF 110-4L-L2	1176
parallel	MGF 110-5L-6L-MGF 110-4L	MGF 110-4L-AT-L	583
parallel	MGF 110-5L-6L-MGF 110-4L	MGF 110-4L.3-AT-L	361
parallel	MGF 110-5L-6L-MGF 110-4L	285L-MGF 110-7L-MGF 110-5L-6L	2587
parallel	MGF 110-5L-6L-MGF 110-4L	MGF 110-7L-MGF 110-5L-6L	229
parallel	MGF 110-5L-6L-MGF 110-4L	MGF 110-7L-MGF 110-5L-6L-MGF 110-4L	229
parallel	MGF 110-5L-6L-MGF 110-4L	MGF 110-5L-6L-MGF 110-4L-AT-S	126
parallel	MGF 110-5L-6L-MGF 110-4L	MGF 110-5L-6L-L2	1899
parallel	MGF 110-5L-6L-MGF 110-4L	MGF 110-5L-6L	694
parallel	MGF 110-5L-6L-MGF 110-4L	MGF 110-5L-6L-AT-L	116
parallel	MGF 110-5L-6L-MGF 110-4L	MGF 110-7L-AT-L2	229
parallel	MGF 110-5L-6L-MGF 110-4L	nc-MGF 110-5L-6L-L	457
parallel	MGF 110-5L-6L-MGF 110-4L	MGF 110-7L-MGF 110-5L-6L-MGF 110-4L	229
parallel	MGF 110-5L-6L-MGF 110-4L	MGF 110-4L-MGF 110-3L	1952
parallel	MGF 110-4L-L2	MGF 110-4L-AT-L	583
parallel	MGF 110-4L-L2	MGF 110-4L.3-AT-L	361
parallel	MGF 110-4L-L2	MGF 110-4L-MGF 110-3L	1751
parallel	MGF 110-4L-L2	285L-MGF 110-7L-MGF 110-5L-6L	2587
parallel	MGF 110-4L-L2	MGF 110-7L-MGF 110-5L-6L	229
parallel	MGF 110-4L-L2	MGF 110-7L-MGF 110-5L-6L-MGF 110-4L	229
parallel	MGF 110-4L-L2	MGF 110-5L-6L-MGF 110-4L-AT-S	1377
parallel	MGF 110-4L-L2	MGF 110-5L-6L-L2	1899
parallel	MGF 110-4L-L2	MGF 110-4L-L2-AT-S	159
parallel	MGF 110-4L-L2	MGF 110-5L-6L	1377
parallel	MGF 110-4L-L2	MGF 110-5L-6L.1	1279
parallel	MGF 110-4L-L2	MGF 110-5L-6L.2-AT-L2	493
parallel	MGF 110-4L-L2	MGF 110-5L-6L-AT-L	1377
parallel	MGF 110-4L-L2	MGF 110-7L-AT-L2	229
parallel	MGF 110-4L-L2	nc-MGF 110-5L-6L-L	1377
parallel	MGF 110-4L-L2	nc-MGF 110-5L-6L	256
parallel	MGF 110-4L-AT-L	MGF 110-4L.3-AT-L	361
parallel	MGF 110-4L-AT-L	MGF 110-7L-MGF 110-5L-6L-MGF 110-4L	229
parallel	MGF 110-4L-AT-L	MGF 110-5L-6L-MGF 110-4L-AT-S	1377
parallel	MGF 110-4L-AT-L	MGF 110-4L-MGF 110-3L	583
parallel	MGF 110-4L-AT-L	MGF 110-4L-L2-AT-S	1176
parallel	MGF 110-4L-AT-L	MGF 110-4L-L	673
parallel	MGF 110-4L-AT-L	MGF 110-4L	466
parallel	MGF 110-4L-AT-L	MGF 110-5L-6L-AT-L	1377
parallel	MGF 110-4L.3-AT-L	MGF 110-7L-MGF 110-5L-6L-MGF 110-4L	229
parallel	MGF 110-4L.3-AT-L	MGF 110-5L-6L-MGF 110-4L-AT-S	1377
parallel	MGF 110-4L.3-AT-L	MGF 110-4L-L2-AT-S	1176
parallel	MGF 110-4L.3-AT-L	MGF 110-4L-L	673
parallel	MGF 110-4L.3-AT-L	MGF 110-4L	583
parallel	MGF 110-4L.3-AT-L	MGF 110-4L.3	244
parallel	MGF 110-4L-MGF 110-3L	MGF 110-4L-L2-AT-S	1751
parallel	MGF 110-4L-MGF 110-3L	MGF 110-4L-L	1248
parallel	MGF 110-4L-MGF 110-3L	MGF 110-4L	466
parallel	MGF 110-4L-MGF 110-3L	MGF 110-5L-6L-AT-L	1952
parallel	MGF 110-4L-MGF 110-3L	nc-MGF 110-4L	222
parallel	MGF 110-4L-MGF 110-3L	MGF 110-3L-MGF 110-2L	1568
parallel	MGF 110-4L-MGF 110-3L	MGF 110-2L-L2	1568
parallel	MGF 110-4L-MGF 110-3L	MGF 110-2L-L	1568
parallel	MGF 110-4L-MGF 110-3L	MGF 110-3L-AT-L2	127
parallel	MGF 110-4L-MGF 110-3L	MGF 110-3L.3-AT-L	1185
parallel	MGF 110-4L-MGF 110-3L	MGF 110-3L-AT-L	1185
parallel	MGF 110-4L-MGF 110-3L	MGF 110-3L.3	248
parallel	MGF 110-4L-MGF 110-3L	MGF 110-3L	47
parallel	MGF 110-4L-L2-AT-S	MGF 110-7L-MGF 110-5L-6L-MGF 110-4L	159
parallel	MGF 110-4L-L2-AT-S	MGF 110-5L-6L-MGF 110-4L-AT-S	159
parallel	MGF 110-4L-L2-AT-S	MGF 110-5L-6L-L2	1782
parallel	MGF 110-4L-L2-AT-S	MGF 110-5L-6L	126
parallel	MGF 110-4L-L2-AT-S	MGF 110-5L-6L.1	1162
parallel	MGF 110-4L-L2-AT-S	MGF 110-5L-6L.2-AT-L2	493
parallel	MGF 110-4L-L2-AT-S	MGF 110-5L-6L-AT-L	126
parallel	MGF 110-4L-L2-AT-S	MGF 110-7L-AT-L2	1912
parallel	MGF 110-4L-L2-AT-S	nc-MGF 110-5L-6L-L	126
parallel	MGF 110-4L-L2-AT-S	nc-MGF 110-5L-6L	256
parallel	MGF 110-4L-L2-AT-S	MGF 110-4L-L	556
parallel	MGF 110-4L-L2-AT-S	MGF 110-4L	466
parallel	MGF 110-4L-L2-AT-S	MGF 110-4L.3	244
parallel	MGF 110-4L-L2-AT-S	285L-MGF 110-7L-MGF 110-5L-6L	247
parallel	MGF 110-4L-L2-AT-S	MGF 110-7L-MGF 110-5L-6L	1912
parallel	MGF 110-4L-L2-AT-S	MGF 110-7L-MGF 110-5L-6L-MGF 110-4L	159
parallel	MGF 110-4L-L	MGF 110-4L	466
parallel	MGF 110-4L-L	MGF 110-4L.3	244
parallel	MGF 110-4L-L	MGF 110-5L-6L-AT-L	126
parallel	MGF 110-4L	MGF 110-4L.3	244
parallel	MGF 110-4L	MGF 110-5L-6L-AT-L	126
parallel	MGF 110-4L	nc-MGF 110-4L	222
parallel	MGF 110-4L	MGF 110-5L-6L-MGF 110-4L-AT-S	466
parallel	MGF 110-4L	MGF 110-7L-MGF 110-5L-6L-MGF 110-4L	466
parallel	MGF 110-4L.3	MGF 110-5L-6L-MGF 110-4L-AT-S	244
parallel	MGF 110-4L.3	MGF 110-7L-MGF 110-5L-6L-MGF 110-4L	244
parallel	MGF 110-5L-6L	285L-MGF 110-7L-MGF 110-5L-6L	694
parallel	MGF 110-5L-6L	MGF 110-7L-MGF 110-5L-6L	694
parallel	MGF 110-5L-6L	MGF 110-5L-6L-MGF 110-4L-AT-S	694
parallel	MGF 110-5L-6L	MGF 110-5L-6L-L2	694
parallel	MGF 110-5L-6L	MGF 110-5L-6L.1	596
parallel	MGF 110-5L-6L	MGF 110-5L-6L.2-AT-L2	493
parallel	MGF 110-5L-6L	MGF 110-5L-6L.6	117
parallel	MGF 110-5L-6L.1	285L-MGF 110-7L-MGF 110-5L-6L	596
parallel	MGF 110-5L-6L.1	MGF 110-7L-MGF 110-5L-6L	596
parallel	MGF 110-5L-6L.1	MGF 110-5L-6L-L2	596
parallel	MGF 110-5L-6L.1	MGF 110-5L-6L.2-AT-L2	493
parallel	MGF 110-5L-6L.1	MGF 110-7L-AT-L2	1346
parallel	MGF 110-5L-6L.1	nc-MGF 110-5L-6L-L	694
parallel	MGF 110-5L-6L.2-AT-L2	285L-MGF 110-7L-MGF 110-5L-6L	493
parallel	MGF 110-5L-6L.2-AT-L2	MGF 110-7L-MGF 110-5L-6L	493
parallel	MGF 110-5L-6L.2-AT-L2	MGF 110-7L-AT-L2	1346
parallel	MGF 110-5L-6L.2-AT-L2	nc-MGF 110-5L-6L-L	694
parallel	MGF 110-5L-6L.2-AT-L2	nc-MGF 110-5L-6L	256
parallel	MGF 110-5L-6L-AT-L	285L-MGF 110-7L-MGF 110-5L-6L	2226
parallel	MGF 110-5L-6L-AT-L	MGF 110-7L-MGF 110-5L-6L	1668
parallel	MGF 110-5L-6L-AT-L	MGF 110-5L-6L-MGF 110-4L-AT-S	116
parallel	MGF 110-5L-6L-AT-L	MGF 110-5L-6L-L2	1538
parallel	MGF 110-5L-6L-AT-L	MGF 110-7L-AT-L2	1668
parallel	MGF 110-5L-6L-AT-L	nc-MGF 110-5L-6L-L	457
parallel	MGF 110-7L-AT-L2	MGF 110-7L-MGF 110-5L-6L	119
parallel	MGF 110-7L-AT-L2	MGF 110-7L-MGF 110-5L-6L-MGF 110-4L	119
parallel	MGF 110-7L-AT-L2	285L-MGF 110-7L	1667
parallel	MGF 110-7L-AT-L2	MGF 110-5L-6L-L2	1346
parallel	MGF 110-7L-AT-L2	nc-MGF 110-5L-6L-L	457
parallel	MGF 110-7L-AT-L2	nc-MGF 110-5L-6L	256
parallel	MGF 110-7L-AT-L2	ASFV G ACD 00160-285L-AT-L2	1667
parallel	MGF 110-7L-AT-L2	MGF 110-7L-AT-L	594
parallel	MGF 110-7L-AT-L2	nc-MGF 110-7L	195
parallel	MGF 110-7L-AT-L	MGF 110-7L.1-AT-L	343
parallel	MGF 110-7L-AT-L	nc-MGF 110-7L	195
parallel	MGF 110-7L-AT-L	MGF 110-7L-MGF 110-5L-6L	594
parallel	MGF 110-7L-AT-L	MGF 110-7L-MGF 110-5L-6L-MGF 110-4L	594
parallel	MGF 110-7L-AT-L	285L-MGF 110-7L	1152
parallel	MGF 110-7L-AT-L	ASFV G ACD 00160-285L-AT-L2	1152
parallel	MGF 110-7L-AT-L	MGF 110-7L	544
parallel	MGF 110-7L-AT-L	nc-MGF 110-7L-AT-L	333
parallel	MGF 110-7L.1-AT-L	285L-MGF 110-7L	1152
parallel	MGF 110-7L.1-AT-L	MGF 110-5L-6L-L2	1216
parallel	MGF 110-7L.1-AT-L	MGF 110-7L	594
parallel	MGF 110-7L.1-AT-L	MGF 110-7L.1	293
parallel	MGF 110-7L.1-AT-L	nc-MGF 110-7L-AT-L	594
parallel	nc-MGF 110-7L	MGF 110-7L-MGF 110-5L-6L	195
parallel	nc-MGF 110-7L	MGF 110-7L-MGF 110-5L-6L-MGF 110-4L	195
parallel	nc-MGF 110-7L	ASFV G ACD 00160-285L-AT-L2	753
parallel	nc-MGF 110-7L	MGF 110-7L	195
parallel	nc-MGF 110-7L	nc-MGF 110-7L-AT-L	195
parallel	MGF 110-7L-MGF 110-5L-6L	285L-MGF 110-7L	194
parallel	MGF 110-7L-MGF 110-5L-6L	ASFV G ACD 00160-285L-AT-L2	194
parallel	MGF 110-7L-MGF 110-5L-6L	MGF 110-7L	544
parallel	MGF 110-7L-MGF 110-5L-6L	nc-MGF 110-7L-AT-L	333
parallel	MGF 110-7L-MGF 110-5L-6L-MGF 110-4L	285L-MGF 110-7L	247
parallel	MGF 110-7L-MGF 110-5L-6L-MGF 110-4L	ASFV G ACD 00160-285L-AT-L2	247
parallel	MGF 110-7L-MGF 110-5L-6L-MGF 110-4L	MGF 110-7L	544
parallel	MGF 110-7L-MGF 110-5L-6L-MGF 110-4L	nc-MGF 110-7L-AT-L	333
parallel	MGF 110-5L-6L-L2	MGF 110-7L	1346
parallel	MGF 110-5L-6L-L2	nc-MGF 110-7L-AT-L	1346
parallel	MGF 110-7L	MGF 110-7L.1	293
parallel	MGF 110-7L	nc-MGF 110-7L-AT-L	333
parallel	MGF 110-7L.1	nc-MGF 110-7L-AT-L	544
parallel	ASFV G ACD 00160-285L-AT-L	MGF 110-8L-ASFV G ACD 00160-285L	955
parallel	ASFV G ACD 00160-285L-AT-L	285L-MGF 110-7L-MGF 110-5L-6L	473
parallel	ASFV G ACD 00160-285L-AT-L	ASFV G ACD 00160-285L	381
parallel	ASFV G ACD 00160-285L-AT-L	ASFV G ACD 00160-285L-AT-S2	338
parallel	ASFV G ACD 00160-285L-AT-L	285L-MGF 110-7L	473
parallel	ASFV G ACD 00160-285L-AT-L	ASFV G ACD 00160-285L-AT-L2	473
parallel	MGF 110-8L-ASFV G ACD 00160-285L	285L-MGF 110-7L-MGF 110-5L-6L	2386
parallel	MGF 110-8L-ASFV G ACD 00160-285L	ASFV G ACD 00160-285L	381
parallel	MGF 110-8L-ASFV G ACD 00160-285L	285L-MGF 110-7L	1584
parallel	MGF 110-8L-ASFV G ACD 00160-285L	ASFV G ACD 00160-285L-AT-L2	1155
parallel	285L-MGF 110-7L-MGF 110-5L-6L	ASFV G ACD 00160-285L	381
parallel	285L-MGF 110-7L-MGF 110-5L-6L	ASFV G ACD 00160-285L-AT-S2	338
parallel	285L-MGF 110-7L-MGF 110-5L-6L	285L-MGF 110-7L	112
parallel	285L-MGF 110-7L-MGF 110-5L-6L	ASFV G ACD 00160-285L-AT-L2	673
parallel	ASFV G ACD 00160-285L	ASFV G ACD 00160-285L-AT-S2	338
parallel	ASFV G ACD 00160-285L	285L-MGF 110-7L	381
parallel	ASFV G ACD 00160-285L	ASFV G ACD 00160-285L-AT-L2	381
parallel	ASFV G ACD 00160-285L-AT-S2	285L-MGF 110-7L	338
parallel	ASFV G ACD 00160-285L-AT-S2	ASFV G ACD 00160-285L-AT-L2	338
parallel	MGF 110-10-L/MGF110-14L	MGF 110-12L-ASFV G ACD 00240	1667
parallel	MGF 110-12L-ASFV G ACD 00240	MGF 110-13lB	1637
parallel	MGF 300-4L	nc-MGF 300-4L	773
parallel	MGF 360-11L-MGF 360-10L-MGF 360-9L	MGF 360-10L-MGF 360-9L	2426
parallel	MGF 360-11L-MGF 360-10L-MGF 360-9L	MGF 360-9L	12
parallel	MGF 360-10L-MGF 360-9L	MGF 360-9L	12
parallel	MGF 360-10L-MGF 360-9L	MGF 360-10L-AT-L	1577
parallel	MGF 360-10L-MGF 360-9L	MGF 360-10L	1198
parallel	MGF 360-9L	MGF 360-10L-AT-L	2426
parallel	MGF 360-9L	nc-MGF 360-9L	351
parallel	MGF 360-10L	MGF 360-10L-AT-L	0
parallel	MGF 360-10L-AT-L	nc-MGF 360-9L	351
parallel	AS-MGF 505-1R-MGF 360-12L	MGF 360-12L-AT-L	163
parallel	AS-MGF 505-1R-MGF 360-12L	MGF 360-12L	163
parallel	MGF 360-12L-AT-L	MGF 360-12L	1165
parallel	ASFV G ACD 00600-AT-L3	ASFV G ACD 00600-A224L-AT-L2	234
parallel	ASFV G ACD 00600-AT-L3	ASFV G ACD 00600-A224L-AT-L	794
parallel	ASFV G ACD 00600-AT-L3	ASFV G ACD 00600-A224L	794
parallel	ASFV G ACD 00600-AT-L3	ASFV G ACD 00600	251
parallel	ASFV G ACD 00600-AT-L3	ASFV G ACD 00600-AT-L	492
parallel	ASFV G ACD 00600-AT-L3	ASFV G ACD 00600-AT-L2	715
parallel	ASFV G ACD 00600-AT-L3	A240L-A104R	1885
parallel	ASFV G ACD 00600-A224L-AT-L	ASFV G ACD 00600-A224L	14
parallel	ASFV G ACD 00600-A224L-AT-L	A224L-L	1372
parallel	ASFV G ACD 00600-A224L-AT-L	ASFV G ACD 00600	251
parallel	ASFV G ACD 00600-A224L-AT-L	ASFV G ACD 00600-AT-L	492
parallel	ASFV G ACD 00600-A224L-AT-L	ASFV G ACD 00600-AT-L2	715
parallel	ASFV G ACD 00600-A224L-AT-L	A240L-A104R	2463
parallel	ASFV G ACD 00600-A224L	A224L-L	877
parallel	ASFV G ACD 00600-A224L	A224L	742
parallel	ASFV G ACD 00600-A224L	A224L.5	385
parallel	ASFV G ACD 00600-A224L	ASFV G ACD 00600	251
parallel	ASFV G ACD 00600-A224L	ASFV G ACD 00600-AT-L	492
parallel	ASFV G ACD 00600-A224L	ASFV G ACD 00600-AT-L2	715
parallel	ASFV G ACD 00600-A224L	A240L-A104R	295
parallel	A224L-L	A224L	742
parallel	A224L-L	A224L.5	385
parallel	A224L-L	ASFV G ACD 00600	14
parallel	A224L-L	ASFV G ACD 00600-AT-L	14
parallel	A224L-L	ASFV G ACD 00600-AT-L2	14
parallel	A224L-L	ASFV G ACD 00600-S	947
parallel	A224L-L	A240L-A104R	295
parallel	A224L	A224L.5	385
parallel	A224L	ASFV G ACD 00600-AT-L	14
parallel	A224L	ASFV G ACD 00600-AT-L	14
parallel	A224L	ASFV G ACD 00600-AT-L2	14
parallel	A224L.5	ASFV G ACD 00600-AT-L2	14
parallel	ASFV G ACD 00600	ASFV G ACD 00600-AT-L	251
parallel	ASFV G ACD 00600	ASFV G ACD 00600-AT-L2	251
parallel	ASFV G ACD 00600	ASFV G ACD 00600-S	194
parallel	ASFV G ACD 00600	A240L-A104R	1342
parallel	A240L	A240L-A104R	1332
parallel	pB602L-L	pB602L	24
parallel	nc-c275L	C257L .2	753
parallel	CP204L.2	nc-CP204L	97
parallel	NP419L	nc-NP419L	25
parallel	D345L	D345L-S	1387
parallel	H359L	nc-H359L	237
parallel	I215L-AT-S	I215L	712
parallel	I215L-AT-S	I177L-I215L	1246
parallel	I215L-AT-S	I196L-I177L	1835
parallel	I215L	I177L-I215L	1463
parallel	I215L	I196L-I177L	252
parallel	I177L-I215L	I196L-I177L	18
parallel	DP238L	nc-DP238L	91
parallel	I7L-MGF 100-3L-MGF 100-1L	I8L-I7L	2271
parallel	I7L-MGF 100-3L-MGF 100-1L	I7L-L	239
parallel	I7L-MGF 100-3L-MGF 100-1L	I7L	338
parallel	I7L-MGF 100-3L-MGF 100-1L	MGF 100-3L-MGF 100-1L	1199
parallel	I7L-MGF 100-3L-MGF 100-1L	MGF 100-1L	698
parallel	I7L-MGF 100-3L-MGF 100-1L	MGF 100-1L.2	55
parallel	I7L-MGF 100-3L-MGF 100-1L	nc-MGF 100-1L	227
parallel	MGF 100-3L-MGF 100-1L	MGF 100-1L	698
parallel	MGF 100-3L-MGF 100-1L	MGF 100-1L.2	55
parallel	MGF 100-3L-MGF 100-1L	nc-MGF 100-1L	227
parallel	MGF 100-3L-MGF 100-1L	nc-MGF 100-3L	223
parallel	MGF 100-3L-MGF 100-1L	nc-MGF 100-3L-AT-S	177
parallel	MGF 100-3L-MGF 100-1L	MGF 100-3L	914
parallel	MGF 100-1L	MGF 100-1L.2	55
parallel	MGF 100-1L	nc-MGF 100-1L	227
parallel	MGF 100-1L	nc-MGF 100-3L	1199
parallel	MGF 100-1L	nc-MGF 100-3L-AT-S	1199
parallel	MGF 100-1L	MGF 100-3L	1199
parallel	MGF 100-1L	MGF 100-1L-AT-S	66
parallel	MGF 100-1L	nc-MGF 100-3L-MGF 100-1L-AT-L2	413
parallel	MGF 100-1L	nc-MGF 100-3L-MGF 100-1L-AT-L3	341
parallel	MGF 100-1L.2	nc-MGF 100-1L	227
parallel	MGF 100-1L.2	MGF 100-3L	1199
parallel	MGF 100-1L.2	MGF 100-1L-AT-S	698
parallel	MGF 100-1L.2	nc-MGF 100-3L-MGF 100-1L-AT-L2	698
parallel	MGF 100-1L.2	nc-MGF 100-3L-MGF 100-1L-AT-L3	698
parallel	nc-MGF 100-1L	MGF 100-1L-AT-S	698
parallel	nc-MGF 100-3L	nc-MGF 100-3L-AT-S	177
parallel	nc-MGF 100-3L	MGF 100-3L	223
parallel	MGF 100-3L	MGF 100-1L-AT-S	1161
parallel	MGF 100-3L	nc-MGF 100-3L-MGF 100-1L-AT-L2	413
parallel	MGF 100-3L	nc-MGF 100-3L-MGF 100-1L-AT-L3	914
parallel	MGF 100-1L-AT-S	nc-MGF 100-3L-MGF 100-1L-AT-L2	413
parallel	MGF 100-1L-AT-S	nc-MGF 100-3L-MGF 100-1L-AT-L3	341
parallel	nc-MGF 100-3L-MGF 100-1L-AT-L2	nc-MGF 100-3L-MGF 100-1L-AT-L3	341
parallel	I8L	I8L-I7L	537
parallel	I8L	I7L-L	12
parallel	I8L	I8L.2	35
parallel	I8L-I7L	I7L-L	77
parallel	I8L-I7L	I7L	338
parallel	I7L-L	I7L	338
parallel	I7L-L	I8L.2	35
parallel	DP71L-MGF 360-18R	DP71L	111
parallel	ASFV G CD 01940-AT-S	ASFV G ACD 01940	184
parallel	ASFV G CD 01940-AT-S	ASFV G ACD 01940-ASFV G ACD.5 01940-AT-L	184
parallel	ASFV G CD 01940-AT-S	ASFV G ACD 01940-ASFV G ACD.5 01940	184
parallel	ASFV G ACD 01940	ASFV G ACD 01940-ASFV G ACD.5 01940-AT-L	234
parallel	ASFV G ACD 01940	ASFV G ACD 01940-ASFV G ACD.5 01940	234
parallel	ASFV G ACD 01940	ASFV G ACD.5 01940-AT-L	467
parallel	ASFV G ACD 01940-ASFV G ACD.5 01940	ASFV G ACD.5 01940-AT-L	221
parallel	ASFV G ACD 01940-ASFV G ACD.5 01940	ASFV G ACD.5 01940	467
Convergent	hypothetical protein ASFV_Kyiv_2016_131_00002	MGF 360-1La-KP93L	503
Convergent	hypothetical protein ASFV_Kyiv_2016_131_00002	MGF 360-1La-MGF 360-1Lb	118
Convergent	MGF 110-8L-MGF 100-1R-ASFV G ACD 00190	MGF 110-9L	673
Convergent	ASFV G ACD 00290-ASFV G ACD 00350-ASFV G ACD 00300	MGF 360-6L	371
Convergent	ASFV G ACD 00350-ASFV G ACD 00300	MGF 360-6L	371
Convergent	MGF 300-2R-L	MGF 300-4L	156
Convergent	MGF 300.5-2R-MGF 300-2R	MGF 300-4L	156
Convergent	ASFV G ACD 00290-MGF 300.5-2R-MGF 300-2R	MGF 300-4L	158
Convergent	AS-MGF 360-9L	MGF 360-10L-AT-L	105
Convergent	AS-MGF 360-9L	nc-MGF 360-9L	105
Convergent	MGF 505-1R	AS-MGF 505-1R-MGF 360-12L	528
Convergent	MGF 505-1R	MGF 360-12L-AT-L	420
Convergent	MGF 505-1R	MGF 360-12L	63
Convergent	MGF 505-10R	ASFV G ACD 00600-A224L-AT-L2	1375
Convergent	MGF 505-10R	ASFV G ACD 00600-A224L-AT-L	407
Convergent	MGF 505-10R	ASFV G ACD 00600-A224L	39
Convergent	MGF 505-10R	A224L-L	39
Convergent	MGF 505-10R	A224L	39
Convergent	MGF 505-10R	A224L.5	39
Convergent	MGF 360-15R-AT-L	A238L-AT-L	586
Convergent	A151R-MGF 360-15R-AT-L	A238L	108
Convergent	A151R-MGF 360-15R-AT-L	A238L-AT-L	586
Convergent	A151R-MGF 360-15R	A238L-AT-L	468
Convergent	MGF 360-15R	A238L-AT-L	468
Convergent	M448R-C129R	C84L	76
Convergent	C129R	C84L	76
Convergent	C122R-C257L-C475L-C315R	C147L	235
Convergent	C122R-C257L-C475L-C315R	C147L-S	235
Convergent	C122R-AT-L2	C257L .2	401
Convergent	C122R-AT-L	C257L .2	237
Convergent	C122R	C257L .2	66
Convergent	O61R	NP1450L	829
Convergent	NP868R	D129L	141
Convergent	D205R-AT-L2	D129L	648
Convergent	D205R-AT-L	D129L	576
Convergent	D205R-D129L	DP79L	218
Convergent	D205R-D129L	D339L-DP79L	220
Convergent	D205R	D345L	932
Convergent	D205R	D345L-S	932
Convergent	P1192R	H359L	428
Convergent	EP296R-E111R-L	I267L-E66L-E111R	853
Convergent	E120R-L	I267L-E66L-E111R	782
Convergent	EP296R-E111R	I267L-E66L-E111R	853
Convergent	EP296R	I267L-E66L-E111R	782
Convergent	IG7-I329L-I215L	I215L	47
Convergent	I9R-I10L-L11L	DP71L-MGF 360-18R	75
Convergent	I9R-AT-L2	I10L	520
Convergent	I9R	I10L	36
Convergent	MGF 360-18R-DP71L-DP96R-ASFV G ACD.5 01940	ASFV G ACD 01940-ASFV G ACD.5 01940-AT-L	209
Convergent	MGF 360-18R-DP71L-DP96R-ASFV G ACD.5 01940	ASFV G ACD 01940-ASFV G ACD.5 01940	260
Convergent	MGF 360-18R-DP71L-DP96R-AT-L	ASFV G ACD 01940-ASFV G ACD.5 01940-AT-L	47
Convergent	MGF 360-18R-DP71L-DP96R-AT-L	ASFV G ACD 01940-ASFV G ACD.5 01940	98
Convergent	MGF 360-18R-DP71L-DP96R-AT-L	ASFV G ACD.5 01940-AT-L	98
Convergent	MGF 360-18R	DP71L	56
Convergent	DP96R-AT-L	ASFV G ACD 01940-ASFV G ACD.5 01940-AT-L	47
Convergent	DP96R-AT-L	ASFV G ACD.5 01940	47
Convergent	DP96R-AT-L	ASFV G ACD 01940-ASFV G ACD.5 01940	98
Convergent	DP96R-AT-L	ASFV G ACD.5 01940-AT-L	98
Convergent	DP96R	ASFV G ACD 01940-ASFV G ACD.5 01940	12
Convergent	DP96R	ASFV G ACD.5 01940-AT-L	12
Divergent	ASFV G ACD 00160-285L-AT-L	AS-MGF 110-8L	92
Divergent	ASFV G ACD 00160-285L-AT-L	MGF 110-8L-MGF 100-1R-ASFV G ACD 00190	90
Divergent	MGF 110-8L-ASFV G ACD 00160-285L	AS-MGF 110-8L	574
Divergent	MGF 110-8L-ASFV G ACD 00160-285L	MGF 110-8L-MGF 100-1R-ASFV G ACD 00190	572
Divergent	285L-MGF 110-7L-MGF 110-5L-6L	AS-MGF 110-8L	92
Divergent	285L-MGF 110-7L-MGF 110-5L-6L	MGF 110-8L-MGF 100-1R-ASFV G ACD 00190	90
Divergent	ASFV G ACD 00160-285L	AS-MGF 110-8L	92
Divergent	ASFV G ACD 00160-285L	MGF 110-8L-MGF 100-1R-ASFV G ACD 00190	90
Divergent	ASFV G ACD 00160-285L-AT-S2	AS-MGF 110-8L	92
Divergent	ASFV G ACD 00160-285L-AT-S2	MGF 110-8L-MGF 100-1R-ASFV G ACD 00190	90
Divergent	285L-MGF 110-7L	AS-MGF 110-8L	92
Divergent	285L-MGF 110-7L	MGF 110-8L-MGF 100-1R-ASFV G ACD 00190	90
Divergent	ASFV G ACD 00160-285L-AT-L2	AS-MGF 110-8L	92
Divergent	ASFV G ACD 00160-285L-AT-L2	MGF 110-8L-MGF 100-1R-ASFV G ACD 00190	90
Divergent	A104R-A240L-A118R	A240L-A104R	1023
Divergent	B646L	B125R-B117L	134
Divergent	MGF 360-18R-DP71L-DP96R-ASFV G ACD.5 01940	DP71L-MGF 360-18R	927
Divergent	DP71L-MGF 360-18R	MGF 360-18R-DP71L-DP96R-AT-L	927
Divergent	DP71L-MGF 360-18R	MGF 360-18R-DP71L-DP96R	927

### Sheet: uORF
uORF start	uORF end	Strand	Transcript	Distance of STOP from AUG	uORF stop
7722	7770	-	MGF 110-1L	73	In 5' UTR
9333	9405	-	MGF 110-4L-L (UTR-1)	30	In 5' UTR
9436	9457	-	MGF 110-4L-L (UTR-2)	133	In 5' UTR
15116	15185	-	MGF 110-12L-ASFV G ACD 00240	-5	In ORF
19486	19500	+	ASFV G ACD 00320	40	In 5' UTR
19759	19804	+	ASFV G ACD 00320-ASFV G ACD 00330	51	In 5' UTR
22269	22359	+	MGF 300-2R-L&MGF 300-2R	-29	In ORF
22222	22258	+	MGF 300-2R-L	72	In 5' UTR
23900	23921	-	MGF 300-4L	5	In 5' UTR
33889	33898	-	MGF 360-14L	7	In 5' UTR
49501	49522	+	A151R-MGF 360-15R-L (UTR-1)	124	In 5' UTR
49571	49589	+	A151R-MGF 360-15R-L (UTR-2)	57	In 5' UTR
49581	49632	+	A151R-MGF 360-15R-L (UTR-3)	14	In 5' UTR
49428	49440	+	A151R-MGF 360-15R-L (UTR-4)	206	In 5' UTR
73301	73331	+	EP152R-EP153R (UTR-1)	10	In 5' UTR
73726	73765	+	EP153R	37	In 5' UTR
89679	89697	-	C147L	52	In 5' UTR
106415	106550	+	B125R-B117L (UTR-1)	2	In 5' UTR
106506	106527	+	B125R-B117L (UTR-2)	25	In 5' UTR
147053	147134	-	D345L (UTR-1)	-1	In ORF
147115	147130	-	D345L (UTR-2)	61	In 5' UTR
154990	155122	+	H108R	106	In 5' UTR
171509	171548	-	I267L-E66L	69	In 5' UTR
181019	181049	-	MGF 100-1L (UTR-1)	109	In 5' UTR
181033	181054	-	MGF 100-1L (UTR-2)	123	In 5' UTR
182546	182570	-	I8L (UTR-1)	31	In 5' UTR
182594	182609	-	I8L (UTR-2)	79	In 5' UTR
35722	35845	+	MGF 505-3R	-91	In ORF
47940	47961	-	A224L	-16	In ORF
82781	82790	-	pB602L	-1	In ORF

### Sheet: UTR
Transcript	Strand	5' UTR	3' UTR
L83L	-	6	60
L60L-L83L	-	22	406
AS2-MGF 360-3L	+	-	-
MGF 110-1L	-	121	228
MGF 110-2L-ASFV G ACD 00090-MGF 110-1L	-	11	998
MGF 110-2L	-	11	28
MGF 110-3L-MGF 110-2L	-	67	439
MGF 110-2L-L2	-	316	28
MGF 110-2L-L	-	195	28
MGF 110-3L-AT-L2	-	67	78
MGF 110-3L.3-AT-L	-	42	56
MGF 110-3L-AT-L	-	67	56
MGF 110-3L.3	-	42	29
MGF 110-3L	-	67	29
MGF 110-4L-MGF 110-3L	-	67	717
MGF 110-3L-AT-S	-	67	14
nc-MGF 110-3L	-	-	-
nc-MGF 110-3L-AT-S	-	-	-
MGF 110-4L.3-AT-L	-	42	142
MGF 110-4L-AT-L	-	67	142
MGF 110-4L-L2	-	660	142
MGF 110-5L-6L-MGF 110-4L	-	55	705
MGF 110-4L.3	-	42	25
MGF 110-4L	-	67	25
MGF 110-4L-L	-	157	25
MGF 110-4L-L2-AT-S	-	660	25
MGF 110-5L-6L-MGF 110-4L-AT-S	-	55	588
MGF 110-7L-MGF 110-5L-6L-MGF 110-4L	-	87	1412
MGF 110-5L-6L-AT-L	-	55	344
nc-MGF 110-4L	-	-	-
MGF 110-5L-6L.2-AT-L2	-	102	22
MGF 110-5L-6L	-	55	22
MGF 110-7L-MGF 110-5L-6L	-	87	846
MGF 110-5L-6L.1	-	79	22
285L-MGF 110-7L-MGF 110-5L-6L	-	46	1574
MGF 110-5L-6L.6	-	19	22
MGF 110-5L-6L-L2	-	577	22
nc-MGF 110-5L-6L	-	-	-
MGF 110-7L-AT-L2	-	87	609
nc-MGF 110-5L-6L-L	-	-	-
MGF 110-7L-AT-L	-	87	94
MGF 110-7L.1-AT-L	-	143	94
MGF 110-7L	-	87	44
285L-MGF 110-7L	-	46	772
MGF 110-7L.1	-	143	44
nc-MGF 110-7L-AT-L	-	-	-
nc-MGF 110-7L	-	-	-
ASFV G ACD 00160-285L-AT-L2	-	176	369
ASFV G ACD 00160-285L-AT-L	-	176	169
ASFV G ACD 00160-285L	-	176	77
MGF 110-8L-ASFV G ACD 00160-285L	-	16	464
ASFV G ACD 00160-285L-AT-S2	-	176	34
MGF 110-8L	-	16	26
MGF 100-1R	+	56	86
MGF 110-9L	-	92	16
MGF 110-10-L/MGF110-14L	-	20	34
MGF 110-12L-ASFV G ACD 00240	-	266	348
MGF 110-13lB	-	20	55
ASFV G ACD 00290-ASFV G ACD 00350	+	63	175
ASFV G ACD 00290-ASFV G ACD 00350-AT-L	+	63	242
ASFV G ACD 00290-ASFV G ACD 00350-ASFV G ACD 00300	+	63	662
ASFV G ACD 00290	+	63	147
ASFV G ACD 00350-AT-L2	+	27	80
ASFV G ACD 00350-ASFV G ACD 00300	+	27	500
ASFV G ACD 00350	+	27	13
QGV56997.1-ASFV G ACD 00320	+	21	194
QGV56997.1-ASFV G ACD 00320-ASFV G ACD 00330	+	21	625
ASFV G ACD 00320	+	58	31
ASFV G ACD 00320-ASFV G ACD 00330	+	58	462
ASFV G ACD 00330	+	143	162
ASFV G ACD 00330-X69R	+	143	453
ASFV G ACD 00330-AT-L	+	143	304
ASFV G ACD 00350	+	28	122
ASFV G ACD 00350-X69R	+	28	413
ASFV G ACD 00350-AT-L	+	28	264
X69R	+	11	22
MGF 300-1L	-	31	237
ASFV_G_ACD_00290	+	80	88
ASFV_G_ACD_00290-MGF 300.5-2R	+	80	367
MGF 300.5-2R	+	45	104
MGF 300.5-2R-MGF 300-2R	+	45	792
MGF 300-2R-L	+	112	76
MGF 300-2R	+	87	76
nc-MGF 300-4L	-	-	-
MGF 360-8L	-	3	20
nc-MGF 360-9L	-	-	-
MGF 360-10L-AT-L	-	5	535
MGF 360-12L-AT-L	-	6	464
MGF 360-12L	-	6	107
MGF 505-3R	+	39	156
MGF 505-4R.13	+	65	11
MGF 505-6R	+	7	109
MGF 505-7R	+	7	284
MGF 505-9R	+	7	391
MGF 505-10R	+	7	111
ASFV G ACD 00600-A224L-AT-L	-	94	1126
A224L.5	-	61	45
ASFV G ACD 00600-A224L	-	94	758
A224L	-	23	45
A224L-L	-	158	45
ASFV G ACD 00600-AT-L3	-	94	548
ASFV G ACD 00600-AT-L2	-	94	469
ASFV G ACD 00600-AT-L	-	94	246
ASFV G ACD 00600	-	94	5
ASFV G ACD 00600-S	-	37	5
A104R-A240L-A118R	+	8	1355
A240L	-	7	200
nc-A151R	+	-	-
A151R	+	0	147
A151R-AT-L	+	0	252
A151R-MGF 360-15R	+	0	1168
A151R-AT-S2	+	0	72
A151R-AT-S	+	0	122
A151R-MGF 360-15R-AT-L	+	0	1286
A151R.3	+	117	72
MGF 360-15R	+	19	60
MGF 360-15R-AT-L	+	19	178
A238L	-	23	166
A179L	-	15	462
A137R	+	13	208
A137R.4	+	23	208
F334L.2	-	3	4
K205R-AT-S	+	26	7
K205R-AT-S2	+	26	33
K205R	+	26	66
K205R-K78R-K196R-K145R	+	26	1382
K205R-S-AT-S2	+	10	33
K205R-S	+	10	66
K205R-K78R	+	10	295
K205R-S-AT-S3	+	10	7
K78R-K196R-K145R	+	5	1057
K145R	+	3	17
EP152R-EP153R	+	48	566
EP152R-EP153R-AT-L	+	48	1154
nc-EP152R-EP153R	+	-	-
EP153R	+	165	87
EP153R-AT-L	+	165	675
EP153R-EP402R	+	165	1507
EP402R.2	+	408	355
M448R-C129R	+	7	599
C129R	+	4	123
pB602L-L	-	131	50
pB602L	-	56	50
C122R	+	82	278
C122R-AT-L	+	82	449
C122R-AT-L2	+	82	613
nc-c275L	-	-	-
C147L	-	247	80
C147L-S	-	5	80
CP204L.2	-	5	93
nc-CP204L	-	-	-
CP80R-CP312R	+	9	1117
CP312R	+	10	152
CP312R.6	+	183	152
NP419L	-	6	45
nc-NP419L	-	-	-
D205R-AT-L	+	39	105
D205R-AT-L2	+	39	177
D339L-DP79L	-	4	367
D345L-S	-	3	347
D345L	-	103	347
nc-H359L	-	-	-
H359L	-	9	173
nc-E184L	-	-	-
E165R	+	3	9
E120R	+	7	203
EP296R-E111R-L	+	366	349
EP296R-L	+	366	278
EP296R-E111R	+	6	349
EP296R	+	6	278
I73R	+	44	156
I73R-AT-L2	+	44	338
I73R-AT-L4	+	44	756
I73R-AT-L5	+	44	990
I73R-AT-S	+	44	95
I73-AT-L	+	44	247
I215L	-	60	231
I215L-AT-S	-	60	14
DP238L	-	56	69
nc-DP238L	-	-	-
MGF 360-16R	+	8	41
MGF 505-11L	-	8	8
MGF 100-1L	-	175	98
MGF 100-3L-MGF 100-1L	-	3	888
MGF 100-1L.2	-	11	98
I7L-MGF 100-3L-MGF 100-1L	-	4	1295
nc-MGF 100-1L	-	-	-
MGF 100-1L-AT-S	-	175	60
nc-MGF 100-3L-MGF 100-1L-AT-L2	-	-	-
MGF 100-3L	-	3	603
nc-MGF 100-3L-MGF 100-1L-AT-L3	-	-	-
nc-MGF 100-3L	-	-	-
nc-MGF 100-3L-AT-S	-	-	-
I7L	-	4	26
I8L-I7L	-	143	548
I7L-L	-	436	26
I8L.2	-	93	83
I8L	-	143	83
I9R-AT-L2	+	6	495
I9R	+	6	11
I9R-AT-L	+	6	393
MGF 360-18R	+	8	7
MGF 360-18R-DP71L-DP96R	+	8	597
MGF 360-18R-DP71L-DP96R-ASFV G ACD.5 01940	+	8	845
MGF 360-18R-DP71L-DP96R-AT-L	+	8	683
DP96R	+	9	13
DP96R-AT-L	+	9	99
DP96R-ASFV G ACD.5 01940	+	9	261
ASFV G ACD.5 01940-AT-L	-	28	68
ASFV G ACD 01940-ASFV G ACD.5 01940	-	274	68
ASFV G ACD.5 01940	-	28	17
ASFV G ACD 01940-ASFV G ACD.5 01940-AT-L	-	10	248
ASFV G ACD 01940	-	10	66
ASFV G CD 01940-AT-S	-	10	16
MGF 360-19Ra-MGF 360-19Rb	+	20	309
KP93L-Namibia	+	10	144

### Sheet: ASFV_HU_2018-BA71V
ORF Start	ORF Stop	Strand	ORF name	Feature (BA71V)
403	582	-	DP60R	deletion
11042	11326	-	285L	deletion
11455	11838	-	MGF 110-8L	deletion
12056	12430	+	MGF-100-1R	deletion
12589	13461	-	MGF 110-9L	deletion
13752	14570	-	MGF 110-10L/MGF 110-14L	deletion
14760	15119	-	MGF 110-12L	deletion
15205	16029	-	MGF 110-13Lb	deletion
16210	17373	-	MGF 360-4L	deletion
18188	19315	-	MGF 360-6L	deletion
26367	27404	-	MGF 360-10L	deletion
27432	28493	-	MGF 360-11L	deletion
28701	30296	+	MGF 505-1R	deletion
30349	31401	-	MGF 360-12L	deletion
31562	32623	-	MGF 360-13L	deletion
32808	33881	-	MGF 360-14L	deletion
181681	181989	-	I7L	deletion
182203	182514	-	I8L	deletion
182709	182999	+	I9R	deletion
183075	183587	-	I10L	deletion
183826	184107	-	I11L	deletion
190010	190189	+	DP60R	deletion
					Total deletion size:	15143

### Sheet: Illumina coverage 
Name	Minimum	Maximum	Length	Direction	RPKM	TPM
DP60R	403	582	180	reverse	415.57	267.14
ASFV G ACD 01990	703	849	147	forward	203.54	130.85
hypothetical protein ASFV_Kyiv_2016_131_00002	1119	1310	192	forward	506.48	325.58
KP93L	1541	1762	222	reverse	606.51	389.89
MGF 360-1La	1814	2647	834	reverse	1760.94	1132.00
MGF 360-1Lb	2575	2895	321	reverse	1351.57	868.84
MGF 360-2L	2980	4068	1089	reverse	1799.66	1156.89
KP177R	4209	4742	534	forward	3894.22	2503.35
L83L	4879	5124	246	reverse	23231.37	14934.02
L60L	5225	5383	159	reverse	15242.79	9798.65
MGF 360-3L	5542	6612	1071	reverse	9317.15	5989.42
MGF 110-1L	7058	7648	591	reverse	1101.15	707.86
ASFV G ACD 00090	7647	7760	114	forward	1640.41	1054.52
MGF 110-2L	7828	8142	315	reverse	641734	2350.87
MGF 110-3L	8239	8613	375	reverse	28464.87	18298.31
ASFV G ACD 00120	8724	8948	225	forward	875.47	562.78
MGF 110-4L	8927	9301	375	reverse	8550.76	5496.76
MGF 110-5L-6L	9490	10107	618	reverse	19947.35	12822.93
MGF 110-7L	10314	10727	414	reverse	22802.14	14658.09
285L	11042	11326	285	reverse	10034.92	6450.83
ASFV G ACD 00160	11068	11196	129	reverse	7538.24	4845.87
MGF 110-8L	11455	11838	384	reverse	4369.98	2809.19
MGF 100-1R	12056	12430	375	forward	1735.42	1115.59
ASFV G ACD 00190	12456	12599	144	reverse	519.46	333.93
MGF 110-9L	12589	13461	873	reverse	1962.18	1261.36
ASFV G ACD 00210	13460	13651	192	forward	792.18	509.24
MGF 110-10-L/MGF110-14L fusion	13752	14570	819	reverse	1835.81	1180.13
ASFV G ACD 00240	14569	14679	111	forward	1145.62	736.45
MGF 110-12L	14760	15119	360	reverse	2327.19	1496.01
MGF 110-13Lb	15205	16029	825	reverse	3345.71	2150.75
ASFV G ACD 00270	16054	16167	114	reverse	7152.18	4597.69
MGF 360-4L	16210	17373	1164	reverse	2420.59	1556.05
ASFV G ACD 00290	17593	17721	129	forward	13684.81	2519414
ASFV G ACD 00350	17809	17883	75	forward	9175.78	5898.55
ASFV G ACD 00300	17928	18044	117	reverse	3196.69	2054.96
MGF 360-6L	18188	19315	1128	reverse	1896.59	1219.20
ASFV G ACD 00320	19540	19668	129	forward	3247.24	2087.45
ASFV G ACD 00330	19855	19968	114	forward	2755.88	1771.59
ASFV G ACD 00350	19958	20008	51	forward	4106.81	270281
ASFV G ACD 00360	20162	20278	117	reverse	447.54	287.69
X69R	20190	20399	210	forward	391.82	251.88
MGF 300-1L	20697	21503	807	reverse	2335.84	1501.57
ASFV_G_ACD_00290	21762	21833	72	forward	6025.76	3873.59
MGF 300.5-2R	21980	22096	117	forward	4475.37	2876.94
MGF 300-2R	22330	22812	483	forward	2199.16	1413.71
MGF 300-4L	22902	23894	993	reverse	677.97	435.82
MGF 360-8L	24008	24967	960	reverse	1296.06	833.16
MGF 360-9L	25129	26181	1053	reverse	3168.28	2036.69
MGF 360-10L	26367	27404	1038	reverse	7249.65	4660.36
MGF 360-11L	27432	28493	1062	reverse	1021.32	656.54
MGF 505-1R	28701	30296	1596	forward	1195.15	768.29
MGF 360-12L	30349	31401	1053	reverse	1584.14	1018.34
MGF 360-13L	31562	32623	1062	reverse	1486.19	955.38
MGF 360-14L	32808	33881	1074	reverse	1392.97	895.46
MGF 505-2R	34087	35667	1581	forward	652.93	419.73
MGF 505-3R	35754	36596	843	forward	1579.46	1015.34
ASFV G ACD 00520	36674	36796	123	reverse	973.04	625.51
MGF 505-4R	36764	38284	1521	forward	508.19	326.69
MGF 505-5R	38313	39809	1497	forward	1773.88	1140.32
MGF 505-6R	40010	41587	1578	forward	1647.27	1058.93
MGF 505-7R	41717	43300	1584	forward	1220.74	784.74
MGF 505-9R	43604	45124	1521	forward	2222.93	1428.98
MGF 505-10R	45536	47164	1629	forward	1233.70	793.07
A224L	47281	47955	675	reverse	7081.31	4552.14
ASFV G ACD 00600	47994	48146	153	reverse	7871.38	1154228
A104R	48316	48630	315	forward	23746.85	15265.39
A240L	48627	49337	711	reverse	21851.61	14047.05
A118R	49249	49431	183	forward	13039.35	8382.20
A151R	49646	50101	456	forward	32742.53	21048.16
MGF 360-15R	50340	51209	870	forward	9973.68	6411.46
A238L	51445	52134	690	reverse	3761.81	2418.24
A859L	52175	54751	2577	reverse	1528.27	982.43
A179L	54753	55292	540	reverse	1907.00	1225.90
A137R	55525	55938	414	forward	114890.00	73855.71
F317L	55971	56924	954	reverse	13549.14	8709.91
F334L	56950	57954	1005	reverse	2590.18	1665.07
F778R	57975	60311	2337	forward	2698.27	1734.55
F165R	60344	60841	498	forward	2538.48	1631.83
F1055L	60828	63974	3147	reverse	291191	1733.76
K205R	64168	64785	618	forward	35440.44	22782.48
K78R	64874	65110	237	forward	55549.59	35709.41
K196R	65107	65697	591	forward	49286.16	31683.04
K145R	65713	66150	438	forward	58373.33	37524.62
K421R	66184	67452	1269	forward	1927.54	1239.09
EP1242L	67493	71221	3729	reverse	3019.99	1941.36
EP84R	71300	71554	255	forward	5456.19	3507.45
EP424R	71590	72846	1257	forward	6799.87	4371.22
EP152R	73341	73799	459	forward	914.66	587.98
EP153R	73802	74278	477	forward	503.78	323.85
EP402R	74348	75430	1083	forward	1270.88	816.97
EP364R	75500	76609	1110	forward	2129.51	1368.93
M1249L	76673	80422	3750	reverse	2270.67	1459.68
M448R	80462	81808	1347	forward	5414.44	3480.61
C129R	81895	82284	390	forward	12109.07	7784.17
C84L	82342	82572	231	reverse	7480.26	4808.60
pB602L	82647	82781	135	reverse	5208.48	3348.21
C717R	83066	85219	2154	forward	1331.21	855.75
C122R	85206	85523	318	forward	277068	1708.72
C257L	85936	86709	774	reverse	4271.67	2745.99
C475L	86688	88115	1428	reverse	3006.77	1932.87
C315R	88168	89115	948	forward	2895.84	1861.56
C147L	89183	89626	444	reverse	4447.72	2859.17
C62L	89786	89974	189	reverse	4670.21	3002.19
C962R	90056	92944	2889	forward	4808.18	3090.88
ASFV G ACD 01020	92895	93053	159	reverse	3669.56	2358.93
B962L	93082	95970	2889	reverse	3510.98	2256.99
B119L	95930	96289	360	reverse	4446.60	2858.44
B318L	96270	97226	957	reverse	3439.20	2210.85
B438L	97193	98509	1317	reverse	4146.23	2665.36
B169L	98522	99016	495	reverse	3233.89	2078.87
B475L	99033	100460	1428	reverse	6160.21	752432
B354L	100595	101659	1065	reverse	15178.25	9757.16
B602L	101670	103262	1593	reverse	19983.35	12846.07
B385R	103318	104475	1158	forward	5096.65	3276.32
B646L	104572	106512	1941	reverse	14945.10	9607.28
B125R	106552	106929	378	forward	3210.77	59902
B117L	106902	107249	348	reverse	7960.31	5117.19
B407L	107256	108494	1239	reverse	5357.13	3443.77
B175L	108522	109049	528	reverse	4561.82	2932.52
B263R	109096	109887	792	forward	931.88	599.05
B66L	109884	110084	201	reverse	1935.19	1244.02
G1340L	110090	114112	4023	reverse	1620.75	1041.88
G1211R	114153	117773	3621	forward	1525.42	980.60
CP123L	117770	118138	369	reverse	4115.15	2645.38
CP2475L	118244	125674	7431	reverse	5217.69	3354.13
CP204L	125778	126362	585	reverse	23310.27	14984.74
CP530R	126393	127985	1593	forward	3601.61	2315.25
CP80R	127988	128230	243	forward	2770.47	1780.96
CP312R	128272	129195	924	forward	17640.13	11339.75
O174L	129216	129740	525	reverse	2436.43	1566.23
O61R	129790	129975	186	forward	12788.83	8221.15
NP1450L	130055	134437	4383	reverse	4033.96	2593.18
NP419L	134490	135749	1260	reverse	1775.08	1141.09
NP868R	135814	138420	2607	forward	3041.45	1955.16
D205R	138477	139229	753	forward	9258.43	5951.68
D129L	139409	139798	390	reverse	4986.84	3205.73
DP79L	139871	140110	240	reverse	7729.60	4968.88
D339L	140179	141198	1020	reverse	3740.13	2404.30
D1133L	141330	144731	3402	reverse	1899.75	1221.23
D117L	144962	145315	354	reverse	8029.65	5161.77
D345L	146016	147053	1038	reverse	4006.77	2575.70
S183L	147053	147604	552	reverse	433.64	278.76
S273R	147665	148486	822	forward	336.70	216.45
P1192R	148521	152099	3579	forward	790.04	507.87
H359L	152131	153210	1080	reverse	2417.23	1553.89
H171R	153245	153760	516	forward	12249.65	7874.54
H124R	153800	154174	375	forward	13943.20	8963.22
H339R	154197	155216	1020	forward	26026.89	16731.09
H108R	155228	155554	327	forward	20930.99	13455.25
H233R	155514	156215	702	forward	10581.05	6801.90
H240R	156330	157055	726	forward	9798.52	6298.86
R298L	157048	157944	897	reverse	6054.25	3891.91
Q706L	157919	160039	2121	reverse	2119.58	1362.55
QP509L	159997	161526	1530	reverse	1356.71	872.15
QP383R	161516	162667	1152	forward	7765.96	4992.26
E184L	162615	163169	555	reverse	38533.43	24770.77
E183L	163213	163767	555	reverse	9609.77	6177.53
E423R	163798	165069	1272	forward	1840.66	1183.25
E301R	165220	166125	906	forward	2289.76	1471.95
E146L	166159	166599	441	reverse	2781.77	1788.23
E199L	166836	167435	600	reverse	1284.11	825.48
E165R	167463	167960	498	forward	392485	1911.85
E248R	167983	168729	747	forward	1895.10	1218.24
E120R	168771	169139	369	forward	51246.85	32943.45
EP296R	169169	170059	891	forward	39537.90	25416.48
E111R	170062	170397	336	forward	45015.12	28937.45
E66L	170480	170632	153	reverse	109787	1414.29
I267L	170636	171439	804	reverse	1451.39	933.01
I226R	171591	172271	681	forward	3770.34	2423.72
I243L	172268	172999	732	reverse	6049.61	3888.92
I73R	173083	173301	219	forward	47067.55	30256.83
I329L	173521	174510	990	reverse	6014.43	3866.31
I215L	174799	175437	639	reverse	18402.13	11829.60
I177L	175478	176011	534	reverse	7139.40	4589.48
I196L	176004	176612	609	reverse	8416.82	5410.66
DP238L	176706	177422	717	reverse	19279.66	12393.71
MGF 360-16R	177599	178657	1059	forward	2966.67	2801
MGF 505-11L	178737	180365	1629	reverse	1193.90	767.49
MGF 100-1L	180484	180909	426	reverse	11167.71	1928176
MGF 100-3L	181274	181582	309	reverse	6213.37	3994.20
I7L	181681	181989	309	reverse	2227.13	1431.69
I8L	182203	182514	312	reverse	2109.82	1356.27
ASFV G ACD 01870	182609	182746	138	forward	867.28	557.52
I9R	182709	182999	291	forward	3958.62	2544.76
I10L	183075	183587	513	reverse	5890.88	3786.89
L11L	183826	184107	282	reverse	4880.73	3137.52
MGF 360-18R	184337	185050	714	forward	6327.84	4067.78
DP71L	185033	185245	213	reverse	7936.80	1169720
DP96R	185344	185634	291	forward	3855.80	2478.66
ASFV G ACD.5 01940	185703	185828	126	reverse	1543.55	992.25
ASFV G ACD 01940	185934	186092	159	reverse	1129.10	725.83
MGF 360-19Ra	186245	187054	810	forward	2779.70	1786.90
MGF 360-19Rb	187068	187337	270	forward	3213.74	2065.92
ASFV G ACD 01960	187406	187537	132	reverse	0.00	0.00
KP93L-Namibia	187536	187703	168	forward	890.51	572.45
MGF 360-21R	187983	189053	1071	forward	3275.67	2105.73
ASFV G ACD 01980	189042	189236	195	reverse	767.21	493.19
ASFV G ACD 01990	189743	189889	147	reverse	203.54	130.85
DP60R	190010	190189	180	forward	218.17	140.25
