## Supplementary table s1 for "Combined short and long-read sequencing reveals a complex transcriptomic architecture of African swine fever virus"

### Sheet: LoRTIA
Supplementary Table S2. List of the transcripts of African swine fever virus identified by LoRTIA and other methods.
RNA type	Postion	Position	All count	Strand	Name		Confirmed by dRNA-Seq	dCDNA	4_A	8_A	12_A	20_A		4_B	8_B	12_B	20_B
mRNA	4819	5130	215	-	L83L		✓	7	23	15	13	60		36	14	34	13
polycistronic	4819	5405	16	-	L60L-L83L		✓	1	0	2	3	5		2	2	0	1
antisense	6491	6781	11	+	AS2-MGF 360-3L			0	0	2	1	3		2	2	1	0
mRNA	6830	7769	53	-	MGF 110-1L		✓	6	7	6	2	5		18	7	2	0
polycistronic	6830	8153	2	-	MGF 110-2L-ASFV G ACD 00090-MGF 110-1L		✓	0	0	0	2	0		0	0	0	0
mRNA	7800	8153	180	-	MGF 110-2L		✓	3	7	4	7	102		18	11	7	21
polycistronic	7800	8680	32	-	MGF 110-3L-MGF 110-2L		✓	1	7	1	1	6		9	3	0	4
5' UTR	7800	8458	1	-	MGF 110-2L-L2			0	1	0	0	0		0	0	0	0
5' UTR	7800	8337	1	-	MGF 110-2L-L			0	1	0	0	0		0	0	0	0
3' UTR	8161	8680	28	-	MGF 110-3L-AT-L2			2	5	4	3	3		5	3	3	0
3' UTR - putative	8183	8458	30	-	MGF 110-3L.3-AT-L			1	3	1	1	6		7	2	4	5
3' UTR	8183	8680	3041	-	MGF 110-3L-AT-L			65	655	219	256	516		604	369	255	102
putative	8210	8458	146	-	MGF 110-3L.3			13	14	0	4	47		29	3	9	27
mRNA	8210	8680	6243	-	MGF 110-3L			160	1214	347	485	1451		1195	617	481	293
complex	8210	9368	3	-	MGF 110-4L-MGF 110-3L			0	0	0	0	2		1	0	0	0
3' UTR	8225	8680	94	-	MGF 110-3L-AT-S			1	19	5	7	20		17	14	7	4
nc-RNA	8455	8680	62	-	nc-MGF 110-3L			2	13	5	1	11		16	9	4	1
nc-RNA	8526	8680	34	-	nc-MGF 110-3L-AT-S		✓	0	12	1	0	9		7	2	1	2
3' UTR - putative	8785	9146	106	-	MGF 110-4L.3-AT-L			2	17	5	7	32		19	13	7	4
3' UTR	8785	9368	89	-	MGF 110-4L-AT-L		✓	3	13	8	8	16		14	10	13	4
5' UTR	8785	9961	7	-	MGF 110-4L-L2			0	0	3	1	0		2	1	0	0
polycistronic	8785	10162	2	-	MGF 110-5L-6L-MGF 110-4L		✓	0	1	0	0	0		0	0	1	0
putative	8902	9146	2235	-	MGF 110-4L.3			30	371	40	86	809		513	102	101	183
mRNA	8902	9368	2888	-	MGF 110-4L		✓	66	601	165	182	735		571	275	164	129
5' UTR	8902	9458	4	-	MGF 110-4L-L			1	0	1	1	0		0	1	0	0
5' & 3' UTR	8902	9961	52	-	MGF 110-4L-L2-AT-S			1	8	9	4	4		8	13	5	0
3' UTR - polycistronic	8902	10162	41	-	MGF 110-5L-6L-MGF 110-4L-AT-S		✓	7	4	2	9	2		5	7	5	0
polycistronic	8902	10814	1	-	MGF 110-7L-MGF 110-5L-6L-MGF 110-4L			1	0	0	0	0		0	0	0	0
3' UTR	9146	10162	1	-	MGF 110-5L-6L-AT-L			0	0	0	1	0		0	0	0	0
nc-RNA	9146	9368	29	-	nc-MGF 110-4L			1	3	3	0	9		7	3	2	1
3' UTR - putative	9468	9961	4417	-	MGF 110-5L-6L.2-AT-L2			53	847	214	285	1234		849	405	254	276
mRNA	9468	10162	2311	-	MGF 110-5L-6L		✓	184	464	79	140	466		465	150	260	103
polycistronic	9468	10814	39	-	MGF 110-7L-MGF 110-5L-6L		✓	5	5	10	4	1		5	8	1	0
putative	9468	10064	11	-	MGF 110-5L-6L.1		✓	1	1	0	0	3		1	0	0	5
polycistronic	9468	11372	1	-	285L-MGF 110-7L-MGF 110-5L-6L			0	0	1	0	0		0	0	0	0
putative	9468	9585	13	-	MGF 110-5L-6L.6		✓	0	3	1	2	3		2	2	0	0
5' UTR	9468	10684	1	-	MGF 110-5L-6L-L2			0	0	1	0	0		0	0	0	0
nc-RNA	9705	9961	27	-	nc-MGF 110-5L-6L			1	1	2	2	10		5	3	0	3
3' UTR	9705	10814	2	-	MGF 110-7L-AT-L2			0	0	0	1	0		0	0	0	1
nc-RNA	9705	10162	3	-	nc-MGF 110-5L-6L-L			1	0	1	0	0		0	1	0	0
3' UTR	10220	10814	64	-	MGF 110-7L-AT-L			1	17	6	6	9		9	10	6	0
3' UTR - putative	10220	10563	1	-	MGF 110-7L.1-AT-L			1	0	0	0	0		0	0	0	0
mRNA	10270	10814	7992	-	MGF 110-7L		✓	292	1597	621	554	1599		1566	859	617	287
polycistronic	10270	11372	12	-	285L-MGF 110-7L		✓	2	2	2	2	0		0	0	4	0
putative	10270	10563	231	-	MGF 110-7L.1			36	15	2	8	72		53	4	10	31
nc-RNA	10481	10814	30	-	nc-MGF 110-7L-AT-L		✓	0	9	2	3	6		8	2	0	0
nc-RNA	10619	10814	24	-	nc-MGF 110-7L			1	8	0	1	3		9	0	0	2
3' UTR	10699	11372	1	-	ASFV G ACD 00160-285L-AT-L2			0	0	0	0	0		1	0	0	0
3' UTR	10899	11372	10	-	ASFV G ACD 00160-285L-AT-L		✓	1	1	1	2	1		2	1	1	0
mRNA	10991	11372	4060	-	ASFV G ACD 00160-285L		✓	50	792	288	343	832		783	451	345	176
polycistronic	10991	11854	1	-	MGF 110-8L-ASFV G ACD 00160-285L		✓	0	0	1	0	0		0	0	0	0
3' UTR	11034	11372	29	-	ASFV G ACD 00160-285L-AT-S2			1	6	2	3	8		4	2	0	3
mRNA	11429	11854	149	-	MGF 110-8L		✓	5	26	4	7	51		22	8	10	16
mRNA	12000	12516	26	+	MGF 100-1R		✓	1	1	2	6	8		3	2	1	2
mRNA	12573	13553	175	-	MGF 110-9L		✓	15	31	26	8	13		46	22	10	4
mRNA	13718	14590	97	-	MGF 110-10-L/MGF110-14L		✓	4	16	14	7	17		14	10	13	2
complex	14412	15385	191	-	MGF 110-12L-ASFV G ACD 00240			0	0	61	51	6		0	40	28	5
mRNA	15150	16049	19	-	MGF 110-13lB		✓	1	2	2	4	2		4	1	1	2
mRNA	17530	17896	5	+	ASFV G ACD 00290-ASFV G ACD 00350			0	0	0	1	2		1	0	0	1
3' UTR - polycistronic	17530	17963	712	+	ASFV G ACD 00290-ASFV G ACD 00350-AT-L		✓	21	55	32	87	202		68	66	125	56
complex	17530	18383	13	+	ASFV G ACD 00290-ASFV G ACD 00350-ASFV G ACD 00300		✓	0	2	4	3	1		2	1	0	0
mRNA	17530	17868	4	+	ASFV G ACD 00290			0	0	1	0	1		1	0	1	0
3' UTR	17782	17963	605	+	ASFV G ACD 00350-AT-L2			6	49	34	73	209		38	60	86	50
complex	17782	18383	20	+	ASFV G ACD 00350-ASFV G ACD 00300		✓	2	4	1	4	2		3	0	1	3
mRNA	17782	17896	5	+	ASFV G ACD 00350			0	1	0	0	1		1	2	0	0
polycistronic	19383	19699	292	+	QGV56997.1-ASFV G ACD 00320		✓	7	19	21	38	76		23	31	50	27
polycistronic	19383	20130	1	+	QGV56997.1-ASFV G ACD 00320-ASFV G ACD 00330			0	0	0	0	0		0	1	0	0
mRNA	19482	19699	326	+	ASFV G ACD 00320		✓	7	22	25	41	115		19	18	49	30
polycistronic	19482	20130	3	+	ASFV G ACD 00320-ASFV G ACD 00330		✓	0	0	0	1	0		1	0	1	0
mRNA	19712	20130	480	+	ASFV G ACD 00330		✓	14	36	47	66	123		26	59	78	31
polycistronic	19712	20421	3	+	ASFV G ACD 00330-X69R			0	0	1	1	0		0	0	0	1
3' UTR	19712	20272	3	+	ASFV G ACD 00330-AT-L			0	0	0	2	0		0	0	1	0
mRNA	19930	20130	759	+	ASFV G ACD 00350		✓	14	64	31	87	268		74	48	117	56
polycistronic	19930	20421	12	+	ASFV G ACD 00350-X69R		✓	1	5	0	1	2		1	1	1	0
3' UTR	19930	20272	5	+	ASFV G ACD 00350-AT-L			0	1	0	0	0		0	0	2	2
mRNA	20179	20421	70	+	X69R			0	10	5	10	15		11	10	7	2
mRNA	20460	21534	28	-	MGF 300-1L		✓	5	1	3	3	3		1	8	3	1
mRNA	21682	21921	242	+	ASFV_G_ACD_00290		✓	4	12	16	30	91		22	23	24	20
polycistronic	21682	22200	70	+	ASFV_G_ACD_00290-MGF 300.5-2R		✓	3	8	11	9	9		8	14	6	2
novel_gene	21935	22200	557	+	MGF 300.5-2R		✓	5	58	23	58	199		51	64	62	37
polycistronic	21935	22888	7	+	MGF 300.5-2R-MGF 300-2R			1	0	0	3	1		1	1	0	0
5' UTR	22218	22888	2	+	MGF 300-2R-L		✓	0	0	0	0	0		0	2	0	0
mRNA	22243	22888	34	+	MGF 300-2R		✓	1	7	7	2	4		5	5	2	1
nc-RNA	23203	23976	11	-	nc-MGF 300-4L		✓	0	1	3	3	0		2	2	0	0
mRNA	23988	24970	5	-	MGF 360-8L		✓	0	0	2	1	0		0	1	1	0
nc-RNA	25832	26183	20	-	nc-MGF 360-9L		✓	1	1	1	2	7		2	2	3	1
3' UTR	25832	27409	1	-	MGF 360-10L-AT-L		✓	0	0	0	1	0		0	0	0	0
3' UTR	29885	31407	5	-	MGF 360-12L-AT-L		✓	1	0	1	1	0		2	0	0	0
mRNA	30242	31407	29	-	MGF 360-12L		✓	4	2	3	2	3		4	8	3	0
mRNA	35715	36752	57	+	MGF 505-3R		✓	4	9	1	2	16		17	3	3	2
putative	37956	38295	44	+	MGF 505-4R.13		✓	0	7	4	5	15		2	5	4	2
mRNA	40003	41696	19	+	MGF 505-6R		✓	3	6	1	2	1		4	2	0	0
mRNA	41710	43584	18	+	MGF 505-7R		✓	6	5	3	1	1		1	1	0	0
mRNA	43597	45515	10	+	MGF 505-9R		✓	0	2	1	1	1		4	1	0	0
mRNA	45529	47275	5	+	MGF 505-10R		✓	0	0	0	2	1		0	2	0	0
3' UTR - polycistronic	46868	48240	16	-	ASFV G ACD 00600-A224L-AT-L		✓	2	1	3	3	1		0	3	2	1
putative	47236	47621	10	-	A224L.5		✓	1	1	0	1	2		0	3	2	0
polycistronic	47236	48240	268	-	ASFV G ACD 00600-A224L		✓	16	45	43	29	8		52	58	16	1
mRNA	47236	47978	3	-	A224L			0	0	0	0	0		2	1	0	0
5' UTR	47236	48113	1	-	A224L-L		✓	0	0	0	0	0		0	0	0	1
3' UTR	47446	48240	19	-	ASFV G ACD 00600-AT-L3			0	6	2	1	0		3	2	5	0
3' UTR	47525	48240	17	-	ASFV G ACD 00600-AT-L2			0	3	4	1	2		3	3	1	0
3' UTR	47748	48240	8	-	ASFV G ACD 00600-AT-L			0	2	1	0	0		2	2	1	0
mRNA	47989	48240	8801	-	ASFV G ACD 00600		✓	86	1768	762	705	2109		1304	942	669	456
mRNA	47989	48183	14	-	ASFV G ACD 00600-S			1	2	3	2	2		2	0	0	2
complex	48308	49985	1	+	A104R-A240L-A118R		✓	0	0	0	0	1		0	0	0	0
mRNA	48427	49344	51	-	A240L		✓	6	2	7	7	8		3	7	9	2
nc-RNA	49646	49784	125	+	nc-A151R			1	25	12	7	20		25	25	7	3
mRNA	49646	50248	4418	+	A151R		✓	87	714	693	534	441		646	760	419	124
3' UTR	49646	50353	26	+	A151R-AT-L			0	3	5	2	1		2	4	8	1
polycistronic	49646	51269	10	+	A151R-MGF 360-15R		✓	0	1	3	1	1		2	1	1	0
3' UTR	49646	50173	44	+	A151R-AT-S2			13	5	2	3	9		5	4	2	1
3' UTR	49646	50223	21	+	A151R-AT-S			0	5	2	2	2		3	6	0	1
3' UTR - polycistronic	49646	51387	7	+	A151R-MGF 360-15R-AT-L			2	2	2	1	0		0	0	0	0
putative	49961	50173	2	+	A151R.3			1	0	1	0	0		0	0	0	0
mRNA	50361	51269	123	+	MGF 360-15R		✓	3	23	12	8	15		33	20	8	1
3' UTR	50361	51387	29	+	MGF 360-15R-AT-L			4	6	4	2	0		7	4	1	1
mRNA	51279	52157	192	-	A238L		✓	10	35	22	13	21		36	33	18	4
mRNA	54291	55307	27	-	A179L		✓	4	0	2	8	1		5	3	4	0
mRNA	55512	56146	4	+	A137R		✓	0	0	0	0	1		0	1	1	1
putative	55895	56146	18	+	A137R.4		✓	1	3	3	2	1		2	4	2	0
putative	56946	57937	104	-	F334L.2		✓	14	10	10	17	6		6	22	16	3
3' UTR	64142	64792	22	+	K205R-AT-S		✓	0	4	2	4	1		3	5	2	1
3' UTR	64142	64818	208	+	K205R-AT-S2			7	24	34	28	30		17	34	26	8
mRNA	64142	64851	417	+	K205R		✓	9	57	69	57	31		54	75	48	17
polycistronic	64142	66167	3	+	K205R-K78R-K196R-K145R		✓	0	0	3	0	0		0	0	0	0
3' UTR	64158	64818	2	+	K205R-S-AT-S2		✓	0	0	0	2	0		0	0	0	0
mRNA	64158	64851	5	+	K205R-S			1	0	1	0	1		0	2	0	0
mRNA	64158	65080	1	+	K205R-K78R			0	0	1	0	0		0	0	0	0
3' UTR	64158	64792	1	+	K205R-S-AT-S3			0	0	0	0	0		0	0	1	0
polycistronic	64869	66167	1	+	K78R-K196R-K145R		✓	0	0	0	0	1		0	0	0	0
mRNA	65710	66167	4	+	K145R		✓	0	0	1	1	0		1	1	0	0
polycistronic	73293	74365	3	+	EP152R-EP153R		✓	0	1	1	0	0		0	1	0	0
3' UTR - polycistronic	73293	74953	1	+	EP152R-EP153R-AT-L		✓	0	0	0	0	0		0	1	0	0
nc-RNA	73637	74032	21	+	nc-EP152R-EP153R		✓	1	2	1	2	5		2	3	3	2
mRNA	73637	74365	160	+	EP153R		✓	3	21	31	29	13		21	32	8	2
3' UTR	73637	74953	8	+	EP153R-AT-L			1	1	2	1	0		0	3	0	0
polycistronic	73637	75785	2	+	EP153R-EP402R			0	0	1	0	0		0	1	0	0
putative	74801	75785	14	+	EP402R.2		✓	2	2	0	0	0		5	4	1	0
polycistronic	80455	82407	11	+	M448R-C129R		✓	0	0	0	3	2		0	5	0	1
mRNA	81891	82407	2	+	C129R		✓	0	0	1	0	0		0	1	0	0
5' UTR	82597	82912	3007	-	pB602L-L		✓	34	301	338	421	671		270	465	380	127
mRNA	82597	82837	10	-	pB602L			0	1	0	2	3		1	0	3	0
mRNA	85124	85801	10	+	C122R			0	0	1	1	3		1	2	1	1
3' UTR	85124	85972	8	+	C122R-AT-L		✓	0	3	1	1	0		0	2	1	0
3' UTR	85124	86136	41	+	C122R-AT-L2		✓	1	8	3	11	5		5	2	6	0
nc-RNA	86209	86487	13	-	nc-c275L			1	2	1	1	2		2	3	0	1
mRNA	89103	89873	16	-	C147L		✓	1	0	2	5	3		0	2	1	2
5' UTR	89103	89631	1	-	C147L-S			0	0	0	0	0		0	1	0	0
putative	125685	126344	949	-	CP204L.2		✓	77	71	54	106	225		87	129	140	60
nc-RNA	126247	126344	9	-	nc-CP204L		✓	0	0	0	0	4		0	3	0	2
polycistronic	127979	129347	15	+	CP80R-CP312R		✓	1	0	2	3	0		1	6	1	1
mRNA	128262	129347	68	+	CP312R		✓	9	3	6	11	7		8	9	12	3
putative	128878	129347	3	+	CP312R.6		✓	0	0	0	1	0		0	1	1	0
mRNA	134445	135755	19	-	NP419L		✓	2	1	2	4	1		1	5	2	1
nc-RNA	135550	135755	16	-	nc-NP419L		✓	1	2	2	2	5		0	0	4	0
3' UTR	138438	139334	4	+	D205R-AT-L		✓	0	0	0	2	0		2	0	0	0
3' UTR	138438	139406	281	+	D205R-AT-L2		✓	16	61	39	33	11		67	40	8	6
polycistronic	139812	141202	24	-	D339L-DP79L		✓	2	0	9	4	1		2	1	3	2
5' UTR	145669	147056	2	-	D345L-S		✓	0	0	0	1	0		0	1	0	0
mRNA	145669	147156	4	-	D345L		✓	1	0	0	1	0		0	1	1	0
nc-RNA	151958	152195	32	-	nc-H359L		✓	0	3	10	3	6		1	6	2	1
mRNA	151958	153219	44	-	H359L		✓	3	2	4	8	3		3	16	4	1
nc-RNA	162670	163182	196	-	nc-E184L			2	0	8	26	75		0	8	64	13
mRNA	167460	167969	539	+	E165R		✓	27	72	62	72	96		41	84	70	15
mRNA	168764	169342	8	+	E120R			0	0	0	0	4		0	0	2	2
5' UTR - polycistronic	168803	170408	5	+	EP296R-E111R-L		✓	0	0	3	1	0		1	0	0	0
5' UTR	168803	170337	4	+	EP296R-L		✓	0	0	1	0	1		0	2	0	0
mRNA	169163	170408	26	+	EP296R-E111R		✓	1	4	7	2	3		3	6	0	0
mRNA	169163	170337	11	+	EP296R		✓	0	1	2	4	1		0	2	1	0
mRNA	173039	173457	2679	+	I73R		✓	46	430	190	234	606		493	303	258	119
3' UTR	173039	173639	22	+	I73R-AT-L2			0	2	6	3	0		3	3	5	0
3' UTR	173039	174057	13	+	I73R-AT-L4		✓	0	3	1	2	0		2	3	2	0
3' UTR	173039	174291	16	+	I73R-AT-L5		✓	2	1	2	3	1		2	3	2	0
3' UTR	173039	173396	13	+	I73R-AT-S			0	3	1	0	2		4	0	3	0
3' UTR	173039	173548	21	+	I73-AT-L			1	5	1	4	7		2	0	0	1
mRNA	174568	175497	176	-	I215L		✓	18	30	8	9	30		45	14	13	9
3' UTR	174785	175497	7	-	I215L-AT-S		✓	0	2	0	0	1		3	0	0	1
mRNA	176637	177478	388	-	DP238L		✓	26	36	60	44	44		59	76	37	6
nc-RNA	176989	177547	5	-	nc-DP238L			1	0	0	0	1		0	0	2	1
mRNA	177591	178698	47	+	MGF 360-16R		✓	1	8	7	5	7		8	4	3	4
mRNA	178729	180373	12	-	MGF 505-11L		✓	3	1	1	3	1		0	2	1	0
mRNA	180386	181084	1231	-	MGF 100-1L		✓	98	164	108	130	192		212	166	101	60
polycistronic	180386	181585	51	-	MGF 100-3L-MGF 100-1L		✓	9	1	5	12	4		7	5	4	4
putative	180386	180891	1	-	MGF 100-1L.2		✓	0	0	0	0	0		0	0	1	0
polycistronic	180386	181993	1	-	I7L-MGF 100-3L-MGF 100-1L		✓	0	0	0	0	0		0	1	0	0
nc-RNA	180386	180613	202	-	nc-MGF 100-1L			21	23	6	12	43		43	17	24	13
3' UTR	180424	181084	30	-	MGF 100-1L-AT-S		✓	4	7	1	2	7		3	5	1	0
nc-RNA	180671	181084	22	-	nc-MGF 100-3L-MGF 100-1L-AT-L2		✓	0	1	1	3	6		3	4	3	1
mRNA	180671	181585	1	-	MGF 100-3L			0	0	1	0	0		0	0	0	0
nc-RNA	180743	181084	27	-	nc-MGF 100-3L-MGF 100-1L-AT-L3		✓	1	1	2	3	9		2	3	2	4
nc-RNA	181362	181585	10	-	nc-MGF 100-3L			2	1	1	0	3		1	1	1	0
nc-RNA	181408	181585	37	-	nc-MGF 100-3L-AT-S			1	1	0	4	20		3	2	4	2
mRNA	181655	181993	106	-	I7L		✓	2	10	7	12	30		14	12	11	8
polycistronic	181655	182657	16	-	I8L-I7L		✓	2	1	1	5	0		2	5	0	0
5' UTR	181655	182425	8	-	I7L-L			0	2	0	0	0		1	4	1	0
putative	182120	182425	10	-	I8L.2		✓	0	0	0	1	3		0	2	3	1
mRNA	182120	182657	33	-	I8L		✓	0	1	3	8	5		3	8	4	1
3' UTR	182703	183494	352	+	I9R-AT-L2		✓	9	58	56	45	30		33	67	44	10
mRNA	182703	183010	12	+	I9R			0	2	0	2	3		0	2	2	1
3' UTR	182703	183392	15	+	I9R-AT-L		✓	0	1	1	6	2		0	2	3	0
mRNA	184329	185057	113	+	MGF 360-18R		✓	3	26	13	9	20		22	14	4	2
complex	184329	185647	23	+	MGF 360-18R-DP71L-DP96R		✓	1	0	4	5	3		3	5	1	1
complex	184329	185895	3	+	MGF 360-18R-DP71L-DP96R-ASFV G ACD.5 01940			1	0	0	0	0		2	0	0	0
3' UTR - complex	184329	185733	3	+	MGF 360-18R-DP71L-DP96R-AT-L			1	0	0	0	0		0	2	0	0
mRNA	185335	185647	338	+	DP96R		✓	11	34	18	40	105		29	32	44	25
3' UTR	185335	185733	57	+	DP96R-AT-L		✓	0	5	2	11	13		5	5	11	5
complex	185335	185895	54	+	DP96R-ASFV G ACD.5 01940		✓	2	5	2	10	7		2	7	18	1
3' UTR	185635	185856	47	-	ASFV G ACD.5 01940-AT-L			0	6	2	10	14		8	4	2	1
polycistronic	185635	186102	3	-	ASFV G ACD 01940-ASFV G ACD.5 01940			0	1	1	0	0		0	1	0	0
novel_gene	185686	185856	50	-	ASFV G ACD.5 01940			1	2	2	7	15		5	6	8	4
3' UTR - polycistronic	185686	186102	5	-	ASFV G ACD 01940-ASFV G ACD.5 01940-AT-L			0	0	0	3	2		0	0	0	0
mRNA	185868	186102	18	-	ASFV G ACD 01940		✓	0	5	0	1	2		5	1	2	2
3' UTR	185918	186102	10	-	ASFV G CD 01940-AT-S		✓	0	0	0	0	4		2	3	0	1
polycistronic	186225	187363	4	+	MGF 360-19Ra-MGF 360-19Rb		✓	0	0	0	1	1		1	1	0	0
novel_gene	187526	187847	17	+	pNG6		✓	0	3	0	2	6		0	3	1	2

### Sheet: None-LoRTIA
Supplementary Table S2. This Table provides a list for the total ASFV transcripts identified in this study.
RNA type	Annotation Type	Position	Position	Strand	Transcript Name	dRNA	dCDNA	4h - A	4h - B	8h - A	8h - B	12h - A	12h - B	20h - A	20h - B
ra-RNA	Manual	1	336	-	Repeat_1_left							✓
ra-RNA	Manual	1	268	-	Repeat_2_left									✓
ra-RNA	Manual	1	172	-	Repeat_3_left							✓
3' UTR	Manual	1	598	-	DP60R-AT-L-left							✓		✓
ra-RNA	Manual	66	360	+	AS-rp_left_1									✓
ra-RNA	Manual	245	423	+	AS-rp_left_2									✓
mRNA	Manual	296	598	-	DP60R-left									✓
novel_gene	Manual	1112	1870	+	hypothetical protein ASFV_Kyiv_2016_131_00002	✓								✓
mRNA	Manual (undetermined TSS)	1368	1742	-	KP93L.2	✓								✓
polycistronic	Manual	1752	2914	-	MGF 360-1La-MGF 360-1Lb				✓
mRNA	Manual-dRNA (undetermined TSS)	2298	2899	-	MGF 360-1Lb	✓
complex	Manual	4203	5129	-	L83L-KP177R	✓						✓
mRNA	Manual	5195	5389	-	L60L									✓
antisense	Manual-dRNA (undetermined TSS)	11280	11913	+	AS-MGF 110-8L	✓
complex	Manual-dRNA (undetermined TSS)	11282	13246	+	MGF 110-8L-MGF 100-1R-ASFV G ACD 00190	✓
mRNA	Manual-dRNA (undetermined TSS)	18012	19316	-	MGF 360-6L	✓
polycistronic	Manual-dRNA (undetermined TSS)	21697	22890	+	ASFV G ACD 00290-MGF 300.5-2R-MGF 300-2R	✓
mRNA	Manual	22732	23976	-	MGF 300-4L			✓		✓		✓
polycistronic	Manual-dRNA (undetermined TSS)	24983	28482	-	MGF 360-11L-MGF 360-10L-MGF 360-9L	✓
mRNA	Manual	24983	26183	-	MGF 360-9L		✓
polycistronic	Manual	24983	27409	-	MGF 360-10L-MGF 360-9L		✓
antisense	Manual-dRNA (undetermined TSS)	25423	25937	+	AS-MGF 360-9L	✓
mRNA	Manual	26211	27409	-	MGF 360-10L		✓
novel_gene	Manual	26231	26349	+	IG1-MGF 360-9L-MGF 360-10L										✓
mRNA	Manual	28674	30305	+	MGF 505-1R							✓
antisense	Manual-dRNA (undetermined TSS)	29777	30347	-	AS-MGF 505-1R-MGF 360-12L	✓
mRNA	Manual-dRNA (undetermined TSS)	31420	32601	-	MGF 360-13L	✓
mRNA	Manual	32643	33960	-	MGF 360-14L	✓								✓
polycistronic	Manual-dRNA (undetermined TSS)	35730	38296	+	MGF 505-3R-MGF 505-4R	✓
mRNA	Manual	36762	38295	+	MGF 505-4R					✓
mRNA	Manual	38309	39989	+	MGF 505-5R					✓
novel_gene	Manual	39830	39959	-	IG2-MGF 505-5R-MGF 505-6R										✓
antisense	Manual-dRNA (undetermined TSS)	42754	43390	-	AS-MGF 505-7R	✓
intergenic	Manual	45392	45516	+	IG3-MGF 505-9R-MGF 505-10R							✓
3' UTR - polycistronic	Manual-dRNA (undetermined TSS)	45900	48230	-	ASFV G ACD 00600-A224L-AT-L2	✓
complex	Manual-dRNA (undetermined TSS)	48012	49331	-	A240L-A104R	✓
5' UTR - polycistronic	Manual-dRNA (undetermined TSS)	49395	51279	+	A151R-MGF 360-15R-L	✓
novel_gene	Manual	50126	50250	+	IG4-A151R-MGF 360-15R									✓
3' UTR	Manual-dRNA (undetermined TSS)	50801	52146	-	A238L-AT-L	✓
mRNA	Manual	55681	56928	-	F317L							✓
mRNA	Manual	57959	60416	+	F778R		✓					✓
mRNA	Manual-dRNA (undetermined TSS)	60671	63959	-	F1055L	✓
mRNA	Manual	65327	67962	+	K145R-K421R		✓
antisense	Manual-dRNA (undetermined TSS)	67455	69688	+	AS-K421R-EP1242L	✓
mRNA	Manual	71587	73263	+	EP424R							✓
mRNA	Manual	82331	82574	-	C84L									✓
complex	Manual	85124	86738	+	C122R-C257L					✓
complex	Manual	85124	89338	+	C122R-C257L-C475L-C315R		✓
3' UTR - complex	Manual-dRNA (undetermined TSS)	85144	87363	+	C122R-C257L-AT-L	✓
mRNA	Manual (undetermined TSS)	85735	86488	-	C257L .2						✓
mRNA	Manual	92875	93536	-	ASFV G ACD 01020				✓
mRNA	Manual-dRNA (undetermined TSS)	93026	93523	-	B962L	✓
mRNA	Manual	104500	106514	-	B646L									✓
complex	Manual-dRNA (undetermined TSS)	106380	107270	+	B125R-B117L	✓								✓
complex	Manual	109076	110269	+	B263R-B66L						✓
antisense	Manual-dRNA (undetermined TSS)	113194	113747	+	AS-G1340L	✓
mRNA	Manual-dRNA (undetermined TSS)	114169	117926	+	G1211R	✓
mRNA	Manual (undetermined TSS)	118070	120556	-	CP2475L.35		✓
mRNA	Manual	123987	124158	+	AS-CP2475L						✓
polycistronic	Manual	126388	129348	+	CP530R-CP80R							✓
mRNA	Manual	129781	130740	+	O61R								✓
mRNA	Manual	129911	134416	-	NP1450L		✓
mRNA	Manual-dRNA (undetermined TSS)	136326	138899	+	NP868R	✓
5' UTR - complex	Manual-dRNA (undetermined TSS)	137005	140038	+	D205R-D129L-L	✓
complex	Manual-dRNA (undetermined TSS)	138451	140032	+	D205R-D129L	✓
mRNA	Manual	138758	139801	-	D129L									✓
mRNA	Manual	139814	140256	-	DP79L								✓
mRNA	Manual	145348	146601	+	D205R					✓
mRNA	Manual	148517	152386	+	P1192R		✓
polycistronic	Manual-dRNA (undetermined TSS)	153246	155658	+	H171R-H124R-H339R-H108R	✓
mRNA	Manual-dRNA (undetermined TSS)	154759	155240	+	H339R	✓
polycistronic	Manual-dRNA (undetermined TSS)	154764	156604	+	H108R-H233R	✓
mRNA	Manual	154958	155658	+	H108R						✓
mRNA	Manual-dRNA (undetermined TSS)	165876	166590	-	E146L	✓
complex	Manual-dRNA (undetermined TSS)	169555	171535	-	I267L-E66L-E111R	✓
polycistronic	Manual	170453	171549	-	I267L-E66L		✓
intergenic	Manual	173322	173454	+	IG6-I73R-I329L										✓
intergenic	Manual	174515	174615	+	IG7-I329L-I215L				✓
polycistronic	Manual	174820	176031	-	I177L-I215L										✓
polycistronic	Manual	175414	176620	-	I196L-I177L							✓
complex	Manual	182703	184322	+	I9R-I10L-L11L		✓
mRNA	Manual	182974	183626	-	I10L				✓
mRNA	Manual (undetermined TSS)	183720	184069	-	L11L.2										✓
complex	Manual-dRNA (undetermined TSS)	184247	185256	-	DP71L-MGF 360-18R	✓
mRNA	Manual-dRNA (undetermined TSS)	185001	185258	-	DP71L	✓
mRNA	Manual- Undetermined TSS	187114	187362	+	MGF 360-19Rb							✓
mRNA	Manual-dRNA (undetermined TSS)	188001	189066	+	MGF 360-21R	✓
mRNA	Manual	189994	190296	+	DP60R-right									✓
3' UTR	Manual	189994	190601	+	DP60R-AT-L-rigt							✓		✓
ra-RNA	Manual	190169	190347	-	AS-rp_left_3									✓
ra-RNA	Manual	190232	190526	-	AS-rp_left_4									✓
ra-RNA	Manual	190256	190601	+	Repeat_1_right							✓
ra-RNA	Manual	190324	190601	+	Repeat_2_right									✓
ra-RNA	Manual	190420	190601	+	Repeat_3_right							✓
polycistronic	Manual	1367	2625	-	MGF 360-1La-KP93L		✓
