## Supplementary table s1 for "Combined short and long-read sequencing reveals a complex transcriptomic architecture of African swine fever virus"

### Sheet: LoRTIA_TSS
Supplementary Table S3. List of transcription start and end sites. This Table shows the novel TSSs and TESs determined in our study and the comparison of our data with those of Cackett et al. [29] obtained using Cage-Seq and p(A)-Seq.
Feature	Annotation type	Position	All count	Strand	ORF	ASFV_A_4h	ASFV_A_8h	ASFV_A_12h	ASFV_A_20h	ASFV_B_4h	ASFV_B_8h	ASFV_B_12h	ASFV_B_20h	All_dcDNA_ASFV	Cackett (CAGE-seq)	Note
TSS I	LoRTIA	5130	220	-	L83L	20	17	16	65	36	18	27	12	9	2
TSS I	LoRTIA	5405	13	-	L60L	0	2	4	5	2	0	0	0	0
TSS I	LoRTIA	6491	15	+	MGF 360-3L	4	3	0	2	2	2	2	0	0	x
TSS I	LoRTIA	7769	10	-	MGF 110-1L	0	2	0	0	6	0	0	0	2	x
TSS I	LoRTIA	8153	163	-	MGF 110-2L	5	3	9	98	15	8	6	16	3	x
TSS I	LoRTIA	8337	12	-	MGF 110-2L	0	0	2	4	0	2	0	4	0
TSS I	LoRTIA	8458	17	-	MGF 110-3L	3	0	2	3	3	0	0	4	2
TSS I	LoRTIA	8680	7769	-	MGF 110-3L	1548	487	602	1683	1476	814	618	341	200	x
TSS I	LoRTIA	9146	166	-	MGF 110-4L	30	5	6	51	41	8	13	10	2
TSS I	LoRTIA	9368	2377	-	MGF 110-4L	476	143	148	630	453	215	143	102	67	x
TSS I	LoRTIA	9458	6	-	MGF 110-4L	0	0	2	0	0	0	2	0	2
TSS I	LoRTIA	9585	4	-	MGF 110-5L-6L	2	0	0	0	2	0	0	0	0
TSS I	LoRTIA	9961	281	-	MGF 110-4L	47	17	17	74	58	19	23	16	10
TSS I	LoRTIA	10064	5	-	MGF 110-5L-6L	0	0	0	2	0	0	0	3	0
TSS I	LoRTIA	10162	2558	-	MGF 110-5L-6L	490	79	160	551	510	153	278	114	223	x
TSS I	LoRTIA	10563	22	-	MGF 110-7L	0	0	0	8	4	2	2	3	3
TSS I	LoRTIA	10684	4	-	MGF 110-5L-6L	0	2	0	0	0	2	0	0	0
TSS I	LoRTIA	10814	7778	-	MGF 110-7L	1571	605	530	1565	1503	833	594	273	304
TSS I	LoRTIA	11372	4687	-	ASFV G ACD 00160-285L	970	334	409	982	856	503	364	189	80
TSS I	LoRTIA	11854	150	-	MGF 110-8L	19	6	7	56	24	9	10	14	5
TSS I	LoRTIA	12000	43	+	MGF 100-1R	0	2	7	24	2	3	5	0	0
TSS I	LoRTIA	13553	133	-	MGF 110-9L	26	14	9	10	34	18	6	3	13
TSS I	LoRTIA	14590	120	-	MGF 110-10-L/MGF110-14L	19	18	10	26	17	10	12	2	6
TSS I	LoRTIA	15385	9	-	MGF 110-12L	0	3	4	0	0	0	2	0	0
TSS I	LoRTIA	16049	10	-	MGF 110-13lB	3	0	2	0	5	0	0	0	0
TSS I	LoRTIA	17530	803	+	ASFV G ACD 00290	61	29	97	241	83	67	144	54	27
TSS I	LoRTIA	17782	669	+	ASFV G ACD 00350	63	36	83	231	46	57	85	60	8
TSS I	LoRTIA	19383	371	+	QGV56997.1	23	21	54	91	26	42	67	36	11
TSS I	LoRTIA	19482	329	+	ASFV G ACD 00320	21	19	39	118	16	17	65	28	6	x
TSS I	LoRTIA	19712	516	+	ASFV G ACD 00330	37	52	78	132	27	56	82	34	18
TSS I	LoRTIA	19930	758	+	ASFV G ACD 00350	60	30	87	273	71	47	118	55	17
TSS I	LoRTIA	20179	54	+	X69R	8	4	4	13	10	7	6	2	0
TSS I	LoRTIA	21534	52	-	MGF 300-1L	3	6	8	7	2	10	4	3	9
TSS I	LoRTIA	21682	294	+	ASFV_G_ACD_00290	20	23	33	99	28	27	31	27	6	1
TSS I	LoRTIA	22218	6	+	MGF 300-2R	0	0	2	2	0	0	0	2	0	x	J154R_L - isoform
TSS I	LoRTIA	22243	23	+	MGF 300-2R	6	5	2	3	3	4	0	0	0	2
TSS I	LoRTIA	23976	36	-	MGF 300-4L,	4	9	6	5	4	5	0	0	3
TSS I	LoRTIA	24970	7	-	MGF 360-8L	0	3	0	2	0	0	2	0	0	x
TSS I	LoRTIA	26183	35	-	MGF 360-9L	2	3	4	10	3	3	5	3	2
TSS I	LoRTIA	27409	19	-	MGF 360-10L	3	0	4	2	0	2	2	0	6
TSS I	LoRTIA	31407	55	-	MGF 360-12L	6	3	6	12	6	8	5	0	9
TSS I	LoRTIA	35715	84	+	MGF 505-3R	13	0	5	26	22	6	3	2	7	x
TSS I	LoRTIA	37956	27	+	MGF 505-4R	3	2	5	10	0	5	2	0	0	1
TSS I	LoRTIA	38309	14	+	MGF 505-5R	0	4	0	3	0	2	0	2	3	x
TSS I	LoRTIA	40003	7	+	MGF 505-6R	3	0	0	0	2	0	0	0	2	x
TSS I	LoRTIA	41710	18	+	MGF 505-7R	5	3	0	3	4	3	0	0	0
TSS I	LoRTIA	43597	40	+	MGF 505-9R	8	3	0	10	7	2	3	4	3	x
TSS I	LoRTIA	45529	12	+	MGF 505-10R	5	0	2	3	0	2	0	0	0	x
TSS I	LoRTIA	47621	8	-	A224L	0	0	0	4	0	2	2	0	0
TSS I	LoRTIA	47978	29	-	A224L	0	0	6	11	0	2	2	8	0	2
TSS I	LoRTIA	48113	7	-	A224L	0	0	0	3	0	0	0	4	0
TSS I	LoRTIA	48183	4	-	ASFV G ACD 00600	0	2	0	0	2	0	0	0	0	5
TSS I	LoRTIA	48240	6867	-	ASFV G ACD 00600	1319	607	563	1629	1027	768	520	352	82	x
TSS I	LoRTIA	48308	529	+	A104R	0	8	153	180	4	7	105	63	9	x
TSS I	LoRTIA	49344	65	-	A240L	3	5	7	14	8	7	11	3	7	x
TSS I	LoRTIA	49646	4898	+	A151R	809	743	576	523	705	843	440	129	130	x
TSS I	LoRTIA	49961	36	+	A151R	3	4	6	6	4	5	4	4	0	2
TSS I	LoRTIA	50361	262	+	MGF 360-15R	67	24	17	24	66	32	12	8	12	x
TSS I	LoRTIA	52157	289	-	A238L	58	31	26	28	59	41	25	6	15	x
TSS I	LoRTIA	55307	27	-	A179L	0	2	9	0	5	4	4	0	3	3
TSS I	LoRTIA	55512	582	+	A137R	0	32	161	123	4	53	148	51	10	x
TSS I	LoRTIA	55895	21	+	A137R	5	3	2	3	2	4	2	0	0	1	Truncated (non-primary)
TSS I	LoRTIA	57937	136	-	F334L	14	12	17	11	12	29	17	6	18
TSS I	LoRTIA	57959	9	+	F778R	0	0	4	0	2	0	0	0	3	1
TSS I	LoRTIA	64142	915	+	K205R	108	132	137	101	90	179	106	33	29	x
TSS I	LoRTIA	64158	64	+	K205R	0	7	11	20	0	0	18	8	0
TSS I	LoRTIA	64869	1484	+	K78R	0	5	170	807	2	6	220	269	5	x
TSS I	LoRTIA	65710	27	+	K145R	0	2	7	7	0	0	8	3	0	2
TSS I	LoRTIA	73293	7	+	EP152R	0	0	2	2	0	3	0	0	0
TSS I	LoRTIA	73637	137	+	EP153R	11	25	19	18	16	32	9	3	4	x
TSS I	LoRTIA	74801	74	+	EP402R	8	7	7	18	12	12	7	3	0
TSS I	LoRTIA	80455	21	+	M448R	0	0	6	4	0	8	3	0	0	2
TSS I	LoRTIA	81891	5	+	C129R	0	0	0	3	0	0	0	2	0	1
TSS I	LoRTIA	82837	7	-	pB602L	0	0	3	2	0	2	0	0	0
TSS I	LoRTIA	82912	2647	-	pB602L	242	296	396	626	207	426	308	115	31	x
TSS I	LoRTIA	85124	73	+	C122R	15	6	16	12	6	8	7	0	3
TSS I	LoRTIA	86487	10	-	C275L	2	0	0	3	3	2	0	0	0	1
TSS I	LoRTIA	88159	9	+	C315R	0	0	3	2	2	2	0	0	0	2
TSS I	LoRTIA	89631	35	-	C147L	0	2	5	5	0	11	9	0	3	x
TSS I	LoRTIA	89873	14	-	C147L	0	2	4	4	0	2	2	0	0	x
TSS I	LoRTIA	109076	28	+	B263R	3	4	6	4	0	3	4	2	2	x
TSS I	LoRTIA	126344	673	-	CP204L	43	35	67	188	54	75	92	46	73	x
TSS I	LoRTIA	127979	17	+	CP80R	2	3	4	3	0	5	0	0	0	1
TSS I	LoRTIA	128262	67	+	CP312R	3	5	13	5	10	6	12	4	9	x
TSS I	LoRTIA	128878	4	+	CP312R	0	0	0	2	0	0	0	2	0	x	Truncated (non-primary)
TSS I	LoRTIA	135755	47	-	NP419L	5	5	8	5	3	6	9	2	4
TSS I	LoRTIA	138438	347	+	D205R	73	41	29	29	85	46	12	12	20	x
TSS I	LoRTIA	141202	21	-	D339L	0	11	3	2	0	0	3	0	2	2
TSS I	LoRTIA	145348	28	+	D205R	0	4	6	6	0	5	3	0	4	2
TSS I	LoRTIA	147056	9	-	D345L	0	0	3	0	0	3	3	0	0	x
TSS I	LoRTIA	147156	5	-	D345L	0	0	2	0	0	0	3	0	0	x
TSS I	LoRTIA	152195	22	-	H359L	2	8	3	4	0	5	0	0	0	x
TSS I	LoRTIA	153219	70	-	H359L	6	10	9	9	4	21	6	0	5	x
TSS I	LoRTIA	163182	938	-	E184L	0	35	161	291	4	63	307	67	10	x
TSS I	LoRTIA	167460	355	+	E165R	47	42	47	59	25	64	38	12	21	1
TSS I	LoRTIA	168764	1370	+	E120R	0	3	125	840	2	4	149	245	2	x
TSS I	LoRTIA	168803	9	+	EP296R	0	2	0	0	2	5	0	0	0
TSS I	LoRTIA	169163	22	+	EP296R	2	3	3	4	3	5	0	0	2	4
TSS I	LoRTIA	171549	79	-	I267L	12	4	9	7	16	7	14	0	10	x
TSS I	LoRTIA	172989	85	-	I243L	0	5	14	29	0	15	9	10	3	x
TSS I	LoRTIA	173039	2231	+	I73R	332	167	186	561	388	230	215	104	48	x
TSS I	LoRTIA	175497	240	-	I215L	30	6	18	36	61	20	25	13	31	x
TSS I	LoRTIA	177478	436	-	DP238L	37	58	50	55	59	96	40	17	24	x
TSS I	LoRTIA	177547	12	-	DP238L	0	0	3	3	0	2	4	0	0
TSS I	LoRTIA	177591	9	+	MGF 360-16R	3	0	2	2	0	0	2	0	0	x
TSS I	LoRTIA	180373	55	-	MGF 505-11L	8	7	6	4	9	6	4	4	7	x
TSS I	LoRTIA	180613	14	-	MGF 100-1L	2	0	2	3	3	0	2	0	2
TSS I	LoRTIA	180891	71	-	MGF 100-1L	0	6	15	25	0	5	14	6	0	1	Truncated (non-primary)
TSS I	LoRTIA	181084	1325	-	MGF 100-1L	189	123	137	246	177	166	121	81	85	x
TSS I	LoRTIA	181585	75	-	MGF 100-3L	2	4	10	23	5	3	9	6	13
TSS I	LoRTIA	181993	104	-	I7L	11	4	11	34	12	9	12	8	3
TSS I	LoRTIA	182425	13	-	I7L	0	0	0	4	0	6	3	0	0
TSS I	LoRTIA	182657	59	-	I8L	2	3	14	7	7	11	7	5	3
TSS I	LoRTIA	182703	302	+	I9R	52	43	42	37	24	56	36	6	6
TSS I	LoRTIA	184329	175	+	MGF 360-18R	32	21	13	27	31	32	9	3	7
TSS I	LoRTIA	185335	396	+	DP96R	41	21	56	113	31	33	58	25	18	x
TSS I	LoRTIA	185856	105	-	ASFV G ACD.5 01940	7	3	20	33	15	8	11	5	3	x
TSS I	LoRTIA	186102	109	-	ASFV G ACD 01940	16	2	10	41	14	11	8	5	2	x
TSS I	LoRTIA	186225	4	+	MGF 360-19Ra	0	0	0	2	2	0	0	0	0
TSS I	LoRTIA	187526	20	+	KP93L-Namibia	3	0	2	8	0	3	2	2	0	x	pNG6
TSS I	LoRTIA	598	13	-	DP60R	0	0	3	3	0	4	3	0	0
TSS I	LoRTIA	5389	53	-	L60L	0	0	8	33	0	0	4	8	0
TSS I	LoRTIA	26231	11	+	IG1-MGF 360-9L-MGF 360-10L	0	0	4	0	0	2	0	5	0
TSS I	LoRTIA	33960	9	-	MGF 360-14L	3	0	0	3	0	0	3	0	0	x
TSS I	LoRTIA	39959	8	-	IG2-MGF 505-5R-MGF 505-6R	0	0	0	4	0	0	2	2	0	x
TSS I	LoRTIA	56928	13	-	F317L	0	0	4	5	0	0	2	2	0	x
TSS I	LoRTIA	82574	17	-	C84L	0	0	0	9	0	0	4	4	0	x
TSS I	LoRTIA	106514	16	-	B646L	0	0	2	6	0	0	4	4	0	x
TSS I	LoRTIA	139801	12	-	D129L	0	0	0	8	0	0	0	2	2	2
TSS I	LoRTIA	176620	75	-	I196L	0	0	11	31	0	0	16	17	0	x
TSS I	LoRTIA	189994	20	+	DP60R	0	3	3	4	0	6	4	0	0
TSS I	LoRTIA	21935	596	+	MGF 300.5-2R	51	26	70	207	49	69	78	38	8

### Sheet: LoRTIA_TES
Feature	Annotation type	Position	All Count	Strand	ORF	ASFV_A_4h	ASFV_A_8h	ASFV_A_12h	ASFV_A_20h	ASFV_B_4h	ASFV_B_8h	ASFV_B_12h	ASFV_B_20h	All_dcDNA_ASFV	Cackett-p(A)-seq	Note
TSS II	LoRTIA	4819	130	-	L83L	12	7	9	33	22	16	16	9	6
TSS II	LoRTIA	6781	5	+	MGF 360-3L	0	0	0	3	0	2	0	0	0
TSS II	LoRTIA	6830	71	-	MGF 110-1L	7	8	4	12	11	7	5	2	15
TSS II	LoRTIA	7800	135	-	MGF 110-2L	6	5	6	59	18	5	4	17	15	2
TSS II	LoRTIA	8161	17	-	MGF 110-3L	3	2	2	3	2	3	2	0	0
TSS II	LoRTIA	8183	983	-	MGF 110-3L	201	68	84	160	187	128	80	41	34
TSS II	LoRTIA	8210	3097	-	MGF 110-3L	584	172	220	723	556	309	227	155	151	1
TSS II	LoRTIA	8225	37	-	MGF 110-3L	10	2	0	7	6	7	3	2	0
TSS II	LoRTIA	8455	21	-	MGF 110-3L	4	2	0	3	5	3	2	0	2
TSS II	LoRTIA	8526	14	-	MGF 110-3L	3	2	0	5	4	0	0	0	0
TSS II	LoRTIA	8785	99	-	MGF 110-4L	9	7	6	28	19	12	9	3	6	5
TSS II	LoRTIA	8902	1907	-	MGF 110-4L	359	79	99	565	383	139	115	106	62
TSS II	LoRTIA	9146	9	-	MGF 110-5L-6L	0	2	0	2	3	2	0	0	0
TSS II	LoRTIA	9468	2828	-	MGF 110-5L-6L	561	127	172	670	552	223	189	142	192
TSS II	LoRTIA	9705	9	-	MGF 110-5L-6L	0	0	0	4	3	0	0	2	0
TSS II	LoRTIA	10220	45	-	MGF 110-7L	12	4	4	5	5	10	3	0	2
TSS II	LoRTIA	10270	5302	-	MGF 110-7L	1083	390	330	1003	978	573	354	213	378
TSS II	LoRTIA	10481	13	-	MGF 110-7L	3	0	2	3	3	2	0	0	0
TSS II	LoRTIA	10619	11	-	MGF 110-7L	4	2	2	0	3	0	0	0	0
TSS II	LoRTIA	10699	6	-	ASFV G ACD 00160-285L	3	0	0	0	3	0	0	0	0
TSS II	LoRTIA	10899	4	-	ASFV G ACD 00160-285L	0	0	2	0	2	0	0	0	0
TSS II	LoRTIA	10991	1911	-	ASFV G ACD 00160-285L	360	149	155	366	387	225	146	77	46
TSS II	LoRTIA	11034	8	-	ASFV G ACD 00160-285L	2	2	0	2	2	0	0	0	0
TSS II	LoRTIA	11429	142	-	MGF 110-8L	15	4	6	40	18	4	8	17	30
TSS II	LoRTIA	12516	24	+	MGF 100-1R	3	0	4	7	3	2	0	3	2
TSS II	LoRTIA	12573	115	-	MGF 110-9L	19	10	8	10	28	13	6	4	17
TSS II	LoRTIA	13718	98	-	MGF 110-10-L/MGF110-14L	18	10	9	9	12	13	12	4	11
TSS II	LoRTIA	14412	4	-	ASFV G ACD 00240	0	2	0	0	0	0	2	0	0
TSS II	LoRTIA	15150	26	-	MGF 110-13lB	0	5	2	6	3	3	3	0	4
TSS II	LoRTIA	17868	4	+	ASFV G ACD 00290	0	0	0	2	0	0	2	0	0
TSS II	LoRTIA	17896	5	+	ASFV G ACD 00350	0	0	0	3	2	0	0	0	0
TSS II	LoRTIA	17963	872	+	ASFV G ACD 00350	60	35	113	277	67	81	121	80	38
TSS II	LoRTIA	18383	28	+	ASFV G ACD 00300	5	3	4	2	4	3	2	2	3
TSS II	LoRTIA	19699	404	+	ASFV G ACD 00320	30	27	53	114	30	41	52	38	19	1
TSS II	LoRTIA	20130	833	+	ASFV G ACD 00330	63	56	114	257	54	71	134	56	28
TSS II	LoRTIA	20272	6	+	ASFV G ACD 00350	0	0	2	2	0	0	2	0	0
TSS II	LoRTIA	20421	46	+	X69R	5	5	9	9	5	8	5	0	0
TSS II	LoRTIA	20460	4	-	MGF 300-1L	0	0	0	2	0	2	0	0	0
TSS II	LoRTIA	21921	197	+	ASFV_G_ACD_00290	11	10	19	71	16	18	23	17	12
TSS II	LoRTIA	22200	360	+	MGF 300.5-2R	34	17	30	118	27	45	47	27	15
TSS II	LoRTIA	22888	27	+	MGF 300-2R	4	4	2	4	4	6	3	0	0	2
TSS II	LoRTIA	23203	4	-	MGF 300-4L	0	0	2	0	0	2	0	0	0
TSS II	LoRTIA	23988	9	-	MGF 360-8L	0	0	0	2	0	2	3	0	2	1
TSS II	LoRTIA	25832	8	-	MGF 360-9L	0	0	2	2	0	0	2	0	2
TSS II	LoRTIA	29885	7	-	MGF 360-12L	0	0	2	0	2	0	0	0	3
TSS II	LoRTIA	30242	27	-	MGF 360-12L	2	4	0	4	2	8	2	2	3
TSS II	LoRTIA	30305	10	+	MGF 505-1R	0	0	4	0	0	2	0	2	2
TSS II	LoRTIA	36752	34	+	MGF 505-3R	6	0	0	10	8	2	0	3	5	x
TSS II	LoRTIA	38295	33	+	MGF 505-4R	4	2	5	9	2	6	3	2	0
TSS II	LoRTIA	41696	31	+	MGF 505-6R	4	0	3	5	4	3	2	2	8
TSS II	LoRTIA	43584	25	+	MGF 505-7R	4	4	2	2	3	0	0	2	8
TSS II	LoRTIA	45515	16	+	MGF 505-9R	3	2	0	4	2	0	0	0	5	1
TSS II	LoRTIA	46868	7	-	A224L	0	3	2	0	0	2	0	0	0	x	3' UTR Isoform (non primary)
TSS II	LoRTIA	47236	114	-	A224L	17	15	11	6	18	21	12	2	12	3
TSS II	LoRTIA	47275	8	+	MGF 505-10R	0	0	2	2	0	2	0	0	2
TSS II	LoRTIA	47446	5	-	ASFV G ACD 00600	3	0	0	0	2	0	0	0	0
TSS II	LoRTIA	47525	11	-	ASFV G ACD 00600	4	0	0	2	3	2	0	0	0
TSS II	LoRTIA	47748	5	-	ASFV G ACD 00600	3	0	0	0	0	2	0	0	0
TSS II	LoRTIA	47989	3553	-	ASFV G ACD 00600	704	314	284	831	525	384	262	183	66	1
TSS II	LoRTIA	48427	60	-	A240L	2	7	6	12	3	6	6	2	16	2
TSS II	LoRTIA	49784	74	+	A151R	16	9	4	10	16	13	4	2	0	1
TSS II	LoRTIA	49985	7	+	A118R	0	3	0	2	0	2	0	0	0
TSS II	LoRTIA	50173	19	+	A151R	2	2	0	3	2	3	0	0	7	3	3' UTR Isoform (non primary)
TSS II	LoRTIA	50223	5	+	A151R	2	0	0	0	0	3	0	0	0
TSS II	LoRTIA	50248	2187	+	A151R	335	295	290	234	318	331	197	59	128
TSS II	LoRTIA	50353	12	+	A151R	2	2	0	0	0	2	4	0	2
TSS II	LoRTIA	51269	140	+	MGF 360-15R	27	15	11	16	29	16	7	4	15
TSS II	LoRTIA	51279	202	-	A238L	33	22	15	16	37	36	13	6	24
TSS II	LoRTIA	51387	34	+	MGF 360-15R	5	4	3	2	4	3	2	0	11
TSS II	LoRTIA	54291	17	-	A179L	0	0	4	0	2	2	2	0	7	1
TSS II	LoRTIA	56146	22	+	A137R	3	2	2	2	2	3	3	3	2	1
TSS II	LoRTIA	56946	65	-	F334L	7	6	8	5	5	9	6	3	16	2
TSS II	LoRTIA	64792	16	+	K205R	3	0	3	2	2	3	3	0	0
TSS II	LoRTIA	64818	120	+	K205R	13	21	17	16	8	16	15	7	7
TSS II	LoRTIA	64851	166	+	K205R	25	25	27	15	17	27	17	6	7
TSS II	LoRTIA	65080	15	+	K78R	0	0	0	9	0	0	3	3	0	2
TSS II	LoRTIA	66167	19	+	K145R	2	3	2	2	2	0	0	2	6
TSS II	LoRTIA	74032	21	+	EP153R	0	0	3	4	2	6	2	2	2
TSS II	LoRTIA	74365	71	+	EP153R	10	16	9	5	7	11	8	2	3
TSS II	LoRTIA	74953	54	+	EP153R	5	6	11	10	8	6	3	2	3
TSS II	LoRTIA	75785	13	+	EP402R	2	0	2	0	4	3	2	0	0
TSS II	LoRTIA	82407	14	+	C129R	0	0	2	2	0	4	3	0	3	1
TSS II	LoRTIA	82597	1149	-	pB602L	118	140	172	249	88	183	134	52	13	1
TSS II	LoRTIA	85801	4	+	C122R	0	0	0	2	0	2	0	0	0
TSS II	LoRTIA	85972	7	+	C122R	2	3	0	0	0	2	0	0	0
TSS II	LoRTIA	86136	31	+	C122R	4	4	7	4	5	2	2	0	3
TSS II	LoRTIA	86209	4	-	c275L	0	0	2	0	0	2	0	0	0
TSS II	LoRTIA	89103	9	-	C147L	0	0	2	2	0	0	2	0	3	3
TSS II	LoRTIA	125685	644	-	CP204L	54	39	58	129	63	64	68	43	126	1
TSS II	LoRTIA	126247	4	-	CP204L	0	0	0	2	0	2	0	0	0
TSS II	LoRTIA	129347	143	+	CP312R	4	7	12	12	14	15	9	10	60
TSS II	LoRTIA	134445	17	-	NP419L	0	2	3	0	0	3	2	2	5	x
TSS II	LoRTIA	135550	10	-	NP419L	0	2	2	3	0	0	3	0	0
TSS II	LoRTIA	139334	4	+	D205R	0	0	2	0	0	2	0	0	0
TSS II	LoRTIA	139406	161	+	D205R	26	20	20	8	36	13	5	6	27
TSS II	LoRTIA	139812	20	-	DP79L	0	7	2	0	2	0	2	0	7	x
TSS II	LoRTIA	145669	16	-	D345L	0	2	3	2	0	4	2	0	3	3
TSS II	LoRTIA	151958	33	-	H359L	4	6	4	2	2	8	3	0	4	3
TSS II	LoRTIA	156981	9	-	R298L	2	0	2	2	0	3	0	0	0	x
TSS II	LoRTIA	162670	6	-	E184L	0	0	0	3	0	0	3	0	0
TSS II	LoRTIA	167969	270	+	E165R	40	23	31	49	26	37	34	9	21
TSS II	LoRTIA	169342	8	+	E120R	0	0	0	6	0	0	0	2	0
TSS II	LoRTIA	170337	21	+	EP296R	2	2	4	2	0	4	0	0	7
TSS II	LoRTIA	170408	30	+	E111R	3	10	2	2	3	4	0	0	6	x
TSS II	LoRTIA	173396	4	+	I73R	2	0	0	0	2	0	0	0	0
TSS II	LoRTIA	173457	929	+	I73R	137	61	71	216	165	109	88	48	34
TSS II	LoRTIA	173548	7	+	I73	0	0	2	3	2	0	0	0	0
TSS II	LoRTIA	173639	12	+	I73R	0	2	2	0	2	3	3	0	0
TSS II	LoRTIA	174057	14	+	I73R	2	0	2	0	2	4	2	0	2	x	3' UTR Isoform (non primary)
TSS II	LoRTIA	174291	24	+	I73R	2	3	4	2	2	5	2	0	4
TSS II	LoRTIA	174568	145	-	I215L	21	13	4	31	22	18	8	5	23	x
TSS II	LoRTIA	174785	4	-	I215L	2	0	0	0	2	0	0	0	0	1	3' UTR Isoform (non primary)
TSS II	LoRTIA	176637	273	-	DP238L	30	35	26	36	37	40	19	7	43	2
TSS II	LoRTIA	176989	14	-	DP238L	0	0	2	4	0	2	3	3	0
TSS II	LoRTIA	178698	41	+	MGF 360-16R	4	5	4	4	11	2	2	3	6	x
TSS II	LoRTIA	178729	8	-	MGF 505-11L	0	3	0	0	0	0	2	0	3
TSS II	LoRTIA	180386	765	-	MGF 100-1L	98	50	72	119	121	99	63	27	116	1
TSS II	LoRTIA	180424	22	-	MGF 100-1L	4	0	3	3	2	5	2	0	3
TSS II	LoRTIA	180671	8	-	MGF 100-3L	0	0	2	2	0	2	0	0	2
TSS II	LoRTIA	180743	7	-	MGF 100-1L	0	0	0	3	0	0	2	2	0
TSS II	LoRTIA	181362	6	-	MGF 100-3L	0	0	0	2	0	0	2	0	2
TSS II	LoRTIA	181408	29	-	MGF 100-3L	0	0	3	18	3	0	3	2	0
TSS II	LoRTIA	181655	102	-	I7L	10	10	7	28	12	14	8	10	3
TSS II	LoRTIA	182120	28	-	I8L	2	3	4	6	3	5	3	0	2
TSS II	LoRTIA	183010	4	+	I9R	0	0	2	0	0	0	2	0	0
TSS II	LoRTIA	183392	7	+	I9R	0	0	3	2	0	0	2	0	0
TSS II	LoRTIA	183494	166	+	I10L	31	27	17	17	12	25	18	6	13
TSS II	LoRTIA	185057	54	+	MGF 360-18R	13	3	2	9	10	7	2	3	5
TSS II	LoRTIA	185635	25	-	ASFV G ACD.5 01940	5	0	3	7	3	3	2	2	0
TSS II	LoRTIA	185647	166	+	DP96R	15	10	17	57	13	16	18	12	8	1
TSS II	LoRTIA	185686	26	-	ASFV G ACD.5 01940	0	3	8	6	3	2	4	0	0
TSS II	LoRTIA	185733	42	+	DP96R	2	2	8	9	4	7	6	2	2	x	3' UTR Isoform (non primary)
TSS II	LoRTIA	185868	7	-	ASFV G ACD 01940	3	0	0	0	2	0	2	0	0
TSS II	LoRTIA	185895	37	+	ASFV G ACD.5 01940	3	2	5	6	2	4	10	0	5
TSS II	LoRTIA	185918	6	-	ASFV G CD 01940	0	0	0	2	2	2	0	0	0
TSS II	LoRTIA	187363	8	+	MGF 360-19Ra-MGF 360-19Rb	0	0	2	2	2	0	0	0	2	x
TSS II	LoRTIA	187847	21	+	KP93L-Namibia	3	0	2	10	0	2	2	2	0	x	pNG6

### Sheet: None_LoRTIA_TSS
Feature	Anotation type	Undetermined TSS?	All count	Position	Strand	Name	ASFV_A_4h	ASFV_A_8h	ASFV_A_12h	ASFV_A_20h	ASFV_B_4h	ASFV_B_8h	ASFV_B_12h	ASFV_B_20h	All_dcDNA_ASFV	dRNA	Cackett (CAGE-seq)
TSS II	Manual		1	66	+	AS-rp_left_1				1
TSS II	Manual		1	172	-	Repeat_3_left			1
TSS II	Manual		1	245	+	AS-rp_left_2				1
TSS II	Manual		1	268	-	Repeat_2_left				1
TSS II	Manual		1	336	-	Repeat_1_left			1
TSS II	Manual		1	1112	+	hypothetical protein ASFV_Kyiv_2016_131_00002				1
TSS II	Manual	yes	1	1742	-	KP93L				1
TSS II	Manual	undetermined TSS - dRNA	1	2899	-	MGF 360-1Lb										1
TSS II	Manual		7	2914	-	ID=MGF 360-1La	0	0	0	0	3	2	0	0	2		x
TSS II	Manual		2	5129	-	L83L			1							1	1
TSS II	Manual	undetermined TSS - dRNA	1	11280	+	MGF 110-8L										1
TSS II	Manual	undetermined TSS - dRNA	1	11282	+	MGF 110-8L										1
TSS II	Manual	undetermined TSS - dRNA	1	19316	-	MGF 360-6L										1
TSS II	Manual	undetermined TSS - dRNA	1	21697	+	ASFV G ACD 00290										1
TSS II	Manual	undetermined TSS - dRNA	1	25423	+	MGF 360-9L										1
TSS II	Manual	undetermined TSS - dRNA	1	28482	-	MGF 360-11L										1
TSS II	Manual		5	28674	+	MGF 505-1R	0	0	2	3	0	0	0	0	0
TSS II	Manual	undetermined TSS - dRNA	1	30347	-	MGF 505-1R										1
TSS II	Manual	undetermined TSS - dRNA	1	32601	-	MGF 360-13L										1
TSS II	Manual	undetermined TSS - dRNA	1	35730	+	MGF 505-3R										1	15
TSS II	Manual		1	36762	+	MGF 505-4R		1									x
TSS II	Manual	undetermined TSS - dRNA	1	43390	-	MGF 505-7R										1
TSS II	Manual		1	45392	+	IG3-MGF 505-9R-MGF 505-10R			1
TSS II	Manual	undetermined TSS - dRNA	1	48230	-	ASFV G ACD 00600										1
TSS II	Manual	undetermined TSS - dRNA	1	49331	-	A240L										1
TSS II	Manual	undetermined TSS - dRNA	1	49395	+	A151R										1
TSS II	Manual		3	50126	+	IG4-A151R-MGF 360-15R	0	0	0	3	0	0	0	0	0		4
TSS II	Manual	undetermined TSS - dRNA	1	52146	-	A238L										1
TSS II	Manual	undetermined TSS - dRNA	1	63959	-	F1055L										1	15
TSS II	Manual		1	65327	+	K145R									1
TSS II	Manual	undetermined TSS - dRNA	1	67455	+	K421R										1
TSS II	Manual		1	71587	+	EP424R			1								x
TSS II	Manual	undetermined TSS - dRNA	1	85144	+	C122R										1	18
TSS II	Manual	yes	1	86488	-	C257L						1					2
TSS II	Manual	undetermined TSS - dRNA	1	93523	-	B962L										1
TSS II	Manual		1	93536	-	ASFV G ACD 01020					1
TSS II	Manual	undetermined TSS - dRNA	1	106380	+	B125R										1
TSS II	Manual	undetermined TSS - dRNA	1	113194	+	G1340L										1
TSS II	Manual	undetermined TSS - dRNA	1	114169	+	G1211R										1	11
TSS II	Manual	yes	1	120556	-	CP2475L									1		4
TSS II	Manual		2	123987	+	CP2475L	0	0	0	0	0	2	0	0	0
TSS II	Manual		1	126388	+	CP530R			1								6
TSS II	Manual		1	129781	+	O61R							1				2
TSS II	Manual	undetermined TSS - dRNA	1	136326	+	NP868R										1
TSS II	Manual	undetermined TSS - dRNA	1	137005	+	D205R										1
TSS II	Manual	undetermined TSS - dRNA	1	138451	+	D205R										1	13
TSS II	Manual		1	140256	-	DP79L							1
TSS II	Manual		5	148517	+	P1192R	0	0	2	0	0	0	0	0	3		x
TSS II	Manual	undetermined TSS - dRNA	1	153246	+	H171R										1	12
TSS II	Manual	undetermined TSS - dRNA	1	154759	+	H339R										1
TSS II	Manual	undetermined TSS - dRNA	1	154764	+	H108R										1
TSS II	Manual		3	154958	+	H108R	0	0	0	2	0	0	0	0	0	1
TSS II	Manual	undetermined TSS - dRNA	1	166590	-	E146L										1	20
TSS II	Manual	undetermined TSS - dRNA	1	171535	-	I267L										1
TSS II	Manual		1	173322	+	IG6-I73R-I329L								1
TSS II	Manual		1	174515	+	IG7-I329L-I215L					1
TSS II	Manual		1	176031	-	I177L								1			1
TSS II	Manual		1	183626	-	I10L					1
TSS II	Manual	yes	12	184069	-	L11L	0	0	0	12	0	0	0	0	0
TSS II	Manual	undetermined TSS - dRNA	1	185256	-	DP71L										1
TSS II	Manual	undetermined TSS - dRNA	1	185258	-	DP71L										1
TSS II	Manual		1	187114	+	MGF 360-19Rb			1								x
TSS II	Manual	undetermined TSS - dRNA	1	188001	+	MGF 360-21R										1
TSS II	Manual		1	190256	+	Repeat_1_right			1
TSS II	Manual		1	190324	+	Repeat_2_right				1
TSS II	Manual		1	190347	-	AS-rp_left_3				1
TSS II	Manual		1	190420	+	Repeat_3_right			1
TSS II	Manual		1	190526	-	AS-rp_left_4				1
TSS II	Manual		1	2625	-	MGF 360-1La-KP93L									1
TSS II	Manual		1	134415	-	NP1450L									1		x

### Sheet: None_LoRTIA_TES
Feature	Annotation type	Position	All count	Strand	ORF	4h -A	8h - A	12h - A	20h - A		4h - B	8h - B	12h - B	20h - B	dCDNA	dRNA	Cackett-p(A)-seq
TES II	Manual	1	2	-	Repeat			1	1
TES II	Manual	360	1	+	AS-rp_left_1				1
TES II	Manual	423	1	+	AS-rp_left_2				1
TES II	Manual	296	1	-	DP60R				1
TES II	Manual	1870	1	+	hypothetical protein ASFV_Kyiv_2016_131_00002				1
TES II	Manual	1368	1	-	KP93L				1
TES II	Manual	1752	5	-	MGF 360-1Lb						2	3
TES II	Manual-dRNA	2298	1	-	MGF 360-1Lb											1
TES II	Manual	4203	1	-	KP177R			1
TES II	Manual	5195	1	-	L60L				1
TES II	Manual-dRNA	11913	1	+	MGF 110-8L											1
TES II	Manual-dRNA	13246	1	+	ASFV G ACD 00190											1
TES II	Manual-dRNA	18012	1	-	MGF 360-6L											1
TES II	Manual-dRNA	22890	1	+	MGF 300-2R											1	x
TES II	Manual	22732	8	-	MGF 300-4L	2	3	3
TES II	Manual-dRNA	24983	7	-	MGF 360-9L			2							4	1	1
TES II	Manual-dRNA	25937	1	+	MGF 360-9L											1
TES II	Manual	26211	2	-	MGF 360-10L										2
TES II	Manual	26349	2	+	IG1-MGF 360-9L-MGF 360-10L									2
TES II	Manual-dRNA	29777	1	-	MGF 360-12L											1
TES II	Manual-dRNA	31420	1	-	MGF 360-13L											1
TES II	Manual	32643	1	-	MGF 360-14L				1
TES II	Manual-dRNA	38296	1	+	MGF 505-4R											1	1
TES II	Manual	39989	10	+	MGF 505-5R		2	3	3						2		1
TES II	Manual	39830	1	-	IG2-MGF 505-5R-MGF 505-6R									1
TES II	Manual-dRNA	42754	1	-	MGF 505-7R											1
TES II	Manual	45516	1	+	IG3-MGF 505-9R-MGF 505-10R			1									x
TES II	Manual-dRNA	45900	1	-	MGF 505-10R											1
TES II	Manual-dRNA	48012	1	-	A104R											1
TES II	Manual	50250	1	+	IG4-A151R-MGF 360-15R				1								x
TES II	Manual-dRNA	50801	1	-	QGV56996.1											1
TES II	Manual	55681	1	-	F317L			1
TES II	Manual	60416	11	+	F778R			2	2						7		1
TES II	Manual-dRNA	60671	1	-	F1055L											1	2
TES II	Manual	67962	1	+	K421R										1
TES II	Manual-dRNA	69688	1	+	EP1242L											1
TES II	Manual	73263	1	+	EP424R			1
TES II	Manual	82331	1	-	C84L				1
TES II	Manual	86737	2	+	C257L		2
TES II	Manual	89338	13	+	C315R		3	4	2						4		x
TES II	Manual-dRNA	87363	1	+	C257L											1
TES II	Manual	85735	1	-	C257L							1
TES II	Manual	92875	1	-	ASFV G ACD 01020						1
TES II	Manual-dRNA	93026	1	-	B962L											1
TES II	Manual	104500	1	-	B646L				1
TES II	Manual-dRNA	107270	1	+	B117L				1
TES II	Manual	110269	2	+	B66L							2					x
TES II	Manual-dRNA	113747	1	+	G1340L											1
TES II	Manual-dRNA	117926	1	+	G1211R											1
TES II	Manual	118070	2	-	CP2475L										2
TES II	Manual	124158	2	+	CP2475L							2
TES II	Manual	129348	1	+	CP80R			1									1
TES II	Manual	130740	1	+	O61R									1
TES II	Manual	129911	2	-	NP1450L										2		2
TES II	Manual-dRNA	138899	1	+	NP868R											1
TES II	Manual-dRNA	140038	1	+	D129L											1
TES II	Manual-dRNA	140032	1	+	D129L											1
TES II	Manual	138758	2	-	D129L			1								1
TES II	Manual	139814	1	-	DP79L									1			2
TES II	Manual	146601	7	+	D205R		3		2						2		1
TES II	Manual	152386	2	+	P1192R										2		x
TES II	Manual-dRNA	155658	2	+	H108R							1				1
TES II	Manual-dRNA	155240	1	+	H339R											1
TES II	Manual-dRNA	156604	1	+	H233R											1	1
TES II	Manual-dRNA	165876	1	-	E146L											1
TES II	Manual-dRNA	169555	1	-	E111R											1	1
TES II	Manual	170453	2	-	E66L										2
TES II	Manual	173454	1	+	IG6-I73R-I329L									1
TES II	Manual	174615	1	+	IG7-I329L-I215L						1
TES II	Manual	174820	1	-	I215L									1
TES II	Manual	175414	1	-	I177L			1
TES II	Manual	184322	1	+	L11L										1
TES II	Manual	182974	1	-	I10L						1
TES II	Manual	183720	1	-	L11L									1
TES II	Manual-dRNA	184247	1	-	MGF 360-18R											1
TES II	Manual-dRNA	185001	1	-	DP71L											1	1
TES II	Manual	187362	1	+	MGF 360-19Rb			1									1
TES II	Manual-dRNA	189066	1	+	MGF 360-21R											1
TES II	Manual	190296	1	+	DP60R-right				1
TES II	Manual	190169	1	-	AS-rp_left_3				1
TES II	Manual	190232	1	-	AS-rp_left_4				1
TES II	Manual	190601	2	+	Repeat			1	1
TES II	Manual	1367	1	-	MGF 360-1La-KP93L										1
